# Circadian desynchronization attenuates information throughput of prefrontal cortex pyramidal neurons in mice

**DOI:** 10.1101/2022.01.27.478010

**Authors:** Brandon L. Roberts, Ilia N. Karatsoreos

**Affiliations:** Neuroscience and Behavior Program, and Department of Psychological and Brain Sciences, University of Massachusetts Amherst, Amherst, MA 01003, USA

**Keywords:** prefrontal cortex, circadian rhythms, pyramidal neurons, GIRK, circadian disruption

## Abstract

The prefrontal cortex (PFC) is heavily involved in cognitive and emotional processes, including working memory, cognition, stress responses, and fear associated behaviors. Many PFC-associated behaviors are time-of-day dependent, and disruption of daily rhythms negatively impacts these behavioral outputs, yet how the disruption of daily rhythms impacts the fundamental function of PFC neurons, and the mechanism(s) by which this occurs, remains unknown. Using a mouse model, we demonstrate that the activity and action potential dynamics of prelimbic PFC neurons are regulated by time-of-day in a sex specific manner. Further, we show that postsynaptic K^+^ channels play a central role in mediating these rhythms, suggesting an intrinsic gating mechanism mediating information throughput. Finally, we demonstrate that environmental circadian desynchronization alters the intrinsic functioning of these neurons in part by increasing sensitivity GIRK channel activation. These key discoveries demonstrate daily rhythms contribute to the mechanisms underlying the essential physiology of PFC circuits, and provide potential mechanisms by which circadian disruption may impact the fundamental properties of neurons.

**Significance Statement:** Disruption of circadian rhythms, such as shift work and jet lag, are associated with negative physiological and behavioral outcomes, including changes in affective state, cognitive function, learning and memory. The prefrontal cortex (PFC) plays a critical role in these functions, yet how daily rhythms and desynchronization of these rhythms impact the physiology of neurons in the PFC is unknown. Here we demonstrate that daily rhythms impact the physiological function of PFC neurons in a sex-dependent manner, and that environmental circadian desynchronization alters PFC function irrespective of time-of-day. These findings provide not only a physiological context to the neural and behavioral changes associated with circadian desynchronization, but also highlight the importance of considering the temporal dimension in studies of neural circuits.
