## Supplementary material for "Circadian desynchronization attenuates information throughput of prefrontal cortex pyramidal neurons in mice": Figure 1 Source data

### Sheet: Figure 1 statistical analysis
Panel	Measure	Source of Variation	P value	P value summary	F (DFn, DFd)	test		Posthoc Analysis
1E	RMP	Interaction	0.17	ns	F (1, 52) = 1.963	Two-way ANOVA, Šídák's multiple comparisons		Panel	Measure	Group	Comparison	Summary	p-value
1E	RMP	Time	0.33	ns	F (1, 52) = 0.9617	Two-way ANOVA, Šídák's multiple comparisons		1E	RMP	CTR	6-10 - 18-22	ns	0.18
1E	RMP	Treatment	0.04	*	F (1, 52) = 4.275	Two-way ANOVA, Šídák's multiple comparisons		1E	RMP	ECD	6-10 - 18-22	ns	0.95
1F	Threshold	Interaction	0.02	*	F (1, 52) = 6.300	Two-way ANOVA, Šídák's multiple comparisons		1F	Threshold	CTR	6-10 - 18-22	*	0.02
1F	Threshold	Time	0.29	ns	F (1, 52) = 1.143	Two-way ANOVA, Šídák's multiple comparisons		1F	Threshold	ECD	6-10 - 18-22	ns	0.56
1F	Threshold	Treatment	0.03	*	F (1, 52) = 4.867	Two-way ANOVA, Šídák's multiple comparisons		1G	Half Width (ms)	CTR	6-10 - 18-22	ns	0.85
1G	Half Width (ms)	Interaction	0.83	ns	F (1, 51) = 0.04921	Two-way ANOVA, Šídák's multiple comparisons		1G	Half Width (ms)	ECD	6-10 - 18-22	ns	0.7
1G	Half Width (ms)	Time	0.37	ns	F (1, 51) = 0.8106	Two-way ANOVA, Šídák's multiple comparisons		1H	Decay Tau (ms)	CTR	6-10 - 18-22	**	0.0045
1G	Half Width (ms)	Treatment	<0.001	***	F (1, 51) = 13.80	Two-way ANOVA, Šídák's multiple comparisons		1H	Decay Tau (ms)	ECD	6-10 - 18-22	ns	0.9999
1H	Decay Tau (ms)	Interaction	0.033	*	F (1, 51) = 4.802	Two-way ANOVA, Šídák's multiple comparisons		1I	Amplitude (mV)	CTR	6-10 - 18-22	ns	0.95
1H	Decay Tau (ms)	Time	0.0348	*	F (1, 51) = 4.705	Two-way ANOVA, Šídák's multiple comparisons		1I	Amplitude (mV)	ECD	6-10 - 18-22	ns	0.45
1H	Decay Tau (ms)	Treatment	0.0094	**	F (1, 51) = 7.294	Two-way ANOVA, Šídák's multiple comparisons		1J	Antipeak	CTR	6-10 - 18-22	ns	0.5826
1I	Amplitude (mV)	Interaction	0.3	ns	F (1, 51) = 1.080	Two-way ANOVA, Šídák's multiple comparisons		1J	Antipeak	ECD	6-10 - 18-22	ns	0.99
1I	Amplitude (mV)	Time	0.52	ns	F (1, 51) = 0.4232	Two-way ANOVA, Šídák's multiple comparisons
1I	Amplitude (mV)	Treatment	0.002	**	F (1, 51) = 10.24	Two-way ANOVA, Šídák's multiple comparisons
1J	Antipeak	Interaction	0.4708	ns	F (1, 51) = 0.5279	Two-way ANOVA, Šídák's multiple comparisons
1J	Antipeak	Time	0.5913	ns	F (1, 51) = 0.2920	Two-way ANOVA, Šídák's multiple comparisons
1J	Antipeak	Treatment	0.0001	***	F (1, 51) = 17.70	Two-way ANOVA, Šídák's multiple comparisons
1K	Firing Rate	Current	<0.001	***	F (1.503, 77.57) = 384.0	Mixed-effects model (REML), Šídák's multiple comparisons
1K	Firing Rate	Time	0.48	ns	F (3, 54) = 0.8321	Two-way ANOVA, Šídák's multiple comparisons
1K	Firing Rate	Current x Time	0.76	ns	F (30, 516) = 0.8072	Two-way ANOVA, Šídák's multiple comparisons
1L	Active vs Quiescent	Responsiveness	0.0291	*	9.016 (3)	Chi-Squared

### Sheet: Figure 1 source data
Figure/Panel	Measure	Sex	Group	Mouse N-values	ZT	Values
1E	RMP	Male	Control	6	6-10	-72.04	-73.22	-66.69	-75.97	-69.16	-68.33	-77.77	-69.95	-73.5	-72.1178	-85.84	-74.4	-65.49	-71.06
1E	RMP	Male	Control	6	18-22	-74.3	-74.58	-77.42	-79.92	-71.1873	-80.19	-86.89	-74.37	-74.42	-72.64	-74.78	-75	-73.11	-77.01	-75.08
1E	RMP	Male	ECD	6	12-16	-58.77	-72.62	-72.49	-68.23	-56.7157	-76.77	-79.06	-79.07	-67.69	-69.36	-77.95	-76.19	-73.08	-73.75
1E	RMP	Male	ECD	6	18-22	-66.88	-78.9	-71	-73.91	-66.3	-62.32	-75.6602	-65.12	-74.62	-77.59	-62.18	-71.03	-76.6
1F	Threshold	Male	Control	6	6-10	-46.43	-38.94	-42.34	-43.13	-44.28	-38.07	-39.22	-42.84	-42.3	-39.65	-38.25	-37.65	-38.72
1F	Threshold	Male	Control	6	18-22	-34.44	-39.51	-41.6	-40.1	-39.26	-42.82	-39.26	-34.38	-39.82	-34.53	-36.57	-38.15	-33.13	-41.85	-36.07	-40.44	-36.82	-35.25
1F	Threshold	Male	ECD	6	12-16	-37.69	-38.41	-42.16	-39.28	-36.78	-37.6	-39.26	-37.97	-26.1	-34.87	-38.44	-36.35
1F	Threshold	Male	ECD	6	18-22	-35.78	-40.76	-38.78	-36.82	-34.75	-36.16	-39.66	-42.44	-38.79	-38.63	-35.41	-39.48	-39.75
1G	Half Width (ms)	Male	Control	6	6-10	2.31	2.38	1.64	1.78	1.97	1.73	1.67	1.66	2.38	2.16	1.6	2.11	2.29
1G	Half Width (ms)	Male	Control	6	18-22	1.95	1.86	2.44	1.66	1.73	2.05	1.15	1.03	2.07	1.63	2.19	1.9	1.42	2.04	3.69	1.54	1.78
1G	Half Width (ms)	Male	ECD	6	12-16	1.4	1.63	1.26	1.15	3.12	1.55	1.41	1.56	1.52	1.31	1.4	1.12
1G	Half Width (ms)	Male	ECD	6	18-22	1.24	1.06	1.35	1.26	1.53	1.56	1.14	1.28	2.28	1.22	1.08	1.54	1.59
1H	Decay Tau (ms)	Male	Control	6	6-10	4.02	3.37	2.36	3.29	2.52	1.98	2.67	2.76	2.96	2.54	4.8	3.09	5.02
1H	Decay Tau (ms)	Male	Control	6	18-22	2.99	2	2.9	2.91	1.82	2.39	1.88	2.07	2.57	2.12	2.74	1.99	1.25	1.9	1.54	1.99	1.77
1H	Decay Tau (ms)	Male	ECD	6	12-16	1.51	1.69	1.37	1.35	4.11	1.86	2.01	1.8	4.4	1.47	1.67	1.27
1H	Decay Tau (ms)	Male	ECD	6	18-22	4.83	1.61	1.67	1.43	1.99	2.46	1.52	1.93	2.88	1.35	1.23	1.9	1.82
1I	Amplitude (mV)	Male	Control	6	6-10	91.2	91.48	88.99	97.81	88.75	91.52	86.84	93.59	90.03	91.68	88.1	89.28	92.88
1I	Amplitude (mV)	Male	Control	6	18-22	85.1	83.98	90.96	93.78	94.07	85.69	97.05	90.23	95.88	94.72	84.31	90.92	94.13	89.56	93.5	89.71	81.25
1I	Amplitude (mV)	Male	ECD	6	12-16	81.33	85.87	89.97	89.81	71	81.72	92.97	86.66	59.84	86.43	90.28	90.28
1I	Amplitude (mV)	Male	ECD	6	18-22	73.16	95.07	89.12	87.38	80.97	87.59	92.19	88.78	85.34	82.87	79.31	92.31	92.65
1J	Antipeak	Male	Control	6	6-10	-4.26	-5.45	-4.37	-1.63	-5.15	-2.35	-2.4	-6.53	-3.86	-4.53	-2.67	-5.94	-6.41
1J	Antipeak	Male	Control	6	18-22	-4.4	-4.32	-3.16	0.07	-3.8	-2.25	-3.89	-3.22	-3.43	-3.22	-4.06	-5.05	-1.5	-6.68	-0.38	-4.56	-3.69
1J	Antipeak	Male	ECD	6	12-16	-12.11	-7.68	-2.06	-6.19	-9.25	-5.53	-6.28	-6	-13.5	-4.9	-4.09	-2.97
1J	Antipeak	Male	ECD	6	18-22	-12.1	-3.25	-4.91	-10.06	-9.9	-5.75	-6.54	-4.94	-4.25	-4.81	-12.97	-2.93	-6.56
1K	Rheo	Male	Control	6	6-10	6	4	4	12	2	8	10	10	8	8	6	4	14	6	4
1K	10	Male	Control	6	6-10	4	4	6	12	4	12	12	10	12	10	8	10	16	8	6
1K	20	Male	Control	6	6-10	6	6	10	12	6	12	12	12	14	14	10	12	20	12	8
1K	30	Male	Control	6	6-10	10	8	12	12	6	16	14	12	16	16	12	16	24	16	10
1K	40	Male	Control	6	6-10	12	10	14	14	8	18	16	14	18	18	14	16	28	18	12
1K	50	Male	Control	6	6-10	14	10	16	16	10	20	18	16	20	20	16	18	32	20	12
1K	60	Male	Control	6	6-10	14	12	18	16	12	20	18	16	20	22	16	20	34	22	14
1K	70	Male	Control	6	6-10	16	12	18	16	12	22	18	16		22	18	20	38	26	14
1K	80	Male	Control	6	6-10	18	12	20	16	12	24	20	18		24	20	22	38	26
1K	90	Male	Control	6	6-10	18	14	20	16	14	22	20			24	20	22	40	28
1K	100	Male	Control	6	6-10	18	14	22	16	14	24	20			26	20	22	42	26
1K	Rheo	Male	Control	6	18-22	10	8	12	4	8	8	6	4	2	6	4	16	8	8	6	12	4
1K	10	Male	Control	6	18-22	10	12	8	4	8	10	6	10	4	8	4	18	10	10	6	12	12
1K	20	Male	Control	6	18-22	12	14	12	8	14	14	8	12	6	10	6	20	12	10	8	14	12
1K	30	Male	Control	6	18-22	14	14	14	10	14	16	10	14	8	12	8	22	14	14	10	16	16
1K	40	Male	Control	6	18-22	18	18	16	12	16	18	12	18	10	12	10	24	14	14	10	16	18
1K	50	Male	Control	6	18-22	18	18	16	14	18	20	12	18	12	12	12	26	16	16	12	16	22
1K	60	Male	Control	6	18-22	20	20	16	16	20	22	14	20	14	14	14	26	16	18	14	18	18
1K	70	Male	Control	6	18-22	20	20	18	16	20	22	16	20	14	14	14	26	16	18	14	18	22
1K	80	Male	Control	6	18-22	22	22	20		22	24	16	22	14	14	16	26	18	20	16	18	22
1K	90	Male	Control	6	18-22	22	22	20		22	24	16	22	16	14	16	26	18	20	16	18	26
1K	100	Male	Control	6	18-22	22	22	20		24	24	18	22	16	16		26	18	20	16	18	26
1K	Rheo	Male	ECD	6	6-10	4	6	14	4	2	6	10	2	2	6	10	6
1K	10	Male	ECD	6	6-10	6	6	16	6	6	6	14	2	2	10	10	8
1K	20	Male	ECD	6	6-10	8	10	18	8	4	10	16	6	2	10	12	10
1K	30	Male	ECD	6	6-10	8	10	20	10	6	12	18	8	6	14	14	12
1K	40	Male	ECD	6	6-10	10	12	22	12	6	14	20	8	6	16	16	14
1K	50	Male	ECD	6	6-10	10	16	24	14	6	16	20	10	4	16	18	16
1K	60	Male	ECD	6	6-10	12	18	24	14	6	16	22	10		18	18	18
1K	70	Male	ECD	6	6-10	14	18	26	16	4	18	22	10		20	20	18
1K	80	Male	ECD	6	6-10	14	20	26	18	8	18	22	12		22	20
1K	90	Male	ECD	6	6-10	16	20	26	18	6	20	24	12		22	22
1K	100	Male	ECD	6	6-10	16	22	26	18	6	20	24	12		22	22
1K	Rheo	Male	ECD	6	18-22	2	6	6	2	4	12	10	12	6	4	8	12	2	4
1K	10	Male	ECD	6	18-22	6	8	8	4	8	14	12	12	10	6	10	10	6	4
1K	20	Male	ECD	6	18-22	8	12	12	6	10	16	14	14	12	8	12	12	10	6
1K	30	Male	ECD	6	18-22	12	14	14	8	14	16	18	14	16	12	14	14	12	8
1K	40	Male	ECD	6	18-22	12	16	16	10	18	18	20	16	16	14	16	16	14	10
1K	50	Male	ECD	6	18-22	14	18	16	10	20	18	22	16	18	16	18	16	14	10
1K	60	Male	ECD	6	18-22	14	20	18	12	20	18	24	18	18	16	20	18	16	12
1K	70	Male	ECD	6	18-22	14	20	20	12	24	20	26	18	20	18	20	18	16	12
1K	80	Male	ECD	6	18-22	14	20	20	14	24	20	26	20	20	18	20	20	18	14
1K	90	Male	ECD	6	18-22	16	22	20	14	26	20	28	20	20		22	20	18	14
1K	100	Male	ECD	6	18-22	14	22	22	14	28	20	30	18			22	20	18	14
1L	Active (left) vs Quiescent (right)	Male	Control	6	6-10	15	0
1L	Active (left) vs Quiescent (right)	Male	Control	6	18-22	17	1
1L	Active (left) vs Quiescent (right)	Male	ECD	6	6-10	12	4
1L	Active (left) vs Quiescent (right)	Male	ECD	6	18-22	14	0
