## Supplementary material for "Circadian desynchronization attenuates information throughput of prefrontal cortex pyramidal neurons in mice": Figure 2 Source data

### Sheet: Figure 2 statistical analysis
Panel	Measure	Source of Variation	P value	P value summary	F (DFn, DFd)	test			Posthoc Analysis
2B	RMP	Interaction	0.26	ns	F (3, 92) = 1.366	Two-way ANOVA, Tukey HSD			Measure	Panel	Sex	Comparison	Summary	p-value
2B	RMP	Time	0.03	*	F (3, 92) = 3.126	Two-way ANOVA, Tukey HSD			RMP	2B	Male	0-4 vs. 6-10	ns	0.98
2B	RMP	Sex	0.4	ns	F (1, 92) = 0.7179	Two-way ANOVA, Tukey HSD			RMP	2B	Male	0-4 vs. 12-16	ns	0.07
2C	Rm	Interaction	0.17	ns	F (3, 92) = 1.732	Two-way ANOVA, Tukey HSD			RMP	2B	Male	0-4 vs. 18-22	ns	0.09
2C	Rm	Time	0.86	ns	F (3, 92) = 0.2496	Two-way ANOVA, Tukey HSD			RMP	2B	Male	6-10 vs. 12-16	*	0.03
2C	Rm	Sex	<0.001	***	F (1, 92) = 13.25	Two-way ANOVA, Tukey HSD			RMP	2B	Male	6-10 vs. 18-22	*	0.04
									RMP	2B	Male	12-16 vs. 18-22	ns	>0.99
									RMP	2B	Female	0-4 vs. 6-10	ns	0.8
									RMP	2B	Female	0-4 vs. 12-16	ns	0.85
									RMP	2B	Female	0-4 vs. 18-22	ns	0.61
									RMP	2B	Female	6-10 vs. 12-16	ns	>0.99
									RMP	2B	Female	6-10 vs. 18-22	ns	0.97
									RMP	2B	Female	12-16 vs. 18-22	ns	0.97
									Rm	2C	Male	0-4 vs. 6-10	ns	0.97
									Rm	2C	Male	0-4 vs. 12-16	ns	0.81
									Rm	2C	Male	0-4 vs. 18-22	ns	0.99
									Rm	2C	Male	6-10 vs. 12-16	ns	0.97
									Rm	2C	Male	6-10 vs. 18-22	ns	0.87
									Rm	2C	Male	12-16 vs. 18-22	ns	0.64
									Rm	2C	Female	0-4 vs. 6-10	ns	>0.99
									Rm	2C	Female	0-4 vs. 12-16	ns	0.33
									Rm	2C	Female	0-4 vs. 18-22	ns	>0.99
									Rm	2C	Female	6-10 vs. 12-16	ns	0.44
									Rm	2C	Female	6-10 vs. 18-22	ns	0.98
									Rm	2C	Female	12-16 vs. 18-22	ns	0.32

### Sheet: Figure 2 source data
Figure/Panel	Measure	Sex	Mouse N-value	ZT	Values
2B	RMP	Male	6	0-4	-80.916	-71.753	-70.141	-77.117	-78.107	-71.829	-71.385	-72.26	-74.336	-74.652	-80.008	-65.781	-70.537	-75.834	-77.184	-77.726
2B	RMP	Male	6	6-10	-76.1	-75.31	-70.34	-74.17	-71.5	-73.99	-73.39	-71.34	-76.3	-79.17	-73.3894	-67.5143	-74.8861	-76.0195
2B	RMP	Male	6	12-16	-78.12	-77.73	-78.44	-77.02	-78	-76.8	-77.57	-75.88	-81.85	-75.04	-75.17	-82.35	-74.76	-77.45
2B	RMP	Male	6	18-22	-74.17	-72.95	-78.95	-87.73	-74.81	-81.14	-74.35	-78.57	-73.47	-85.8504	-75.0006	-74.318	-75.5024	-76.7465
2B	RMP	Female	4	0-4	-77.468	-77.229	-76.416	-71.582	-71.035	-69.3	-71.9	-78.5166	-74.5972	-72.134
2B	RMP	Female	6	6-10	-75.73	-74.6	-73.76	-69.4299	-71.1134	-78.4013	-76.2527	-77.3853	-68.3	-79.2	-76.7	-78.7	-80.16
2B	RMP	Female	6	12-16	-74.03	-75.71	-80.92	-75.303	-76.7277	-77.4002	-77.8013	-67.2748	-76.7522	-71.163
2B	RMP	Female	4	18-22	-73.64	-78.71	-77.15	-78.39	-76.9666	-78.1699	-74.6739	-74.7879	-71.64
2C	Rm	Male	6	0-4	92	90	182	128	124	164	119	137	121	152	157	103	143	89	107
2C	Rm	Male	6	6-10	124	182	116	104	136	143	147	104	102	122	145	121	117	107	76
2C	Rm	Male	6	12-16	118	112	142	154	124	110	98	127	109	114	102	123	109
2C	Rm	Male	6	18-22	122	176	127	98	175	138	114	99	143	161	113	118	150	89
2C	Rm	Female	4	0-4	104	89	109	114	82	116	67	82	147	83	116
2C	Rm	Female	6	6-10	92	121	115	125	107	105	95	91	81	98	114	98	106
2C	Rm	Female	6	12-16	192	125	118	92	98	121	101	136	113	101
2C	Rm	Female	4	18-22	65	65	134	120	113	89	96	48	167
