## Supplementary material for "Circadian desynchronization attenuates information throughput of prefrontal cortex pyramidal neurons in mice": Figure 3 Source data

### Sheet: Figure 3 statistical analysis
Panel	Measure	Source of Variation	P value	P value summary	F (DFn, DFd)	test		Posthoc Analysis
3C	Threshold (mV)	Interaction	0.42	ns	F (3, 83) = 0.9462	Two-way ANOVA, Tukey HSD		Panel	Measure	Sex	Comparison	Summary	p-value
3C	Threshold (mV)	Time	0.04	*	F (3, 83) = 2.809	Two-way ANOVA, Tukey HSD		3C	Threshold (mV)	Male	0-4 vs. 6-10	ns	0.42
3C	Threshold (mV)	Sex	0.71	ns	F (1, 83) = 0.1388	Two-way ANOVA, Tukey HSD		3C	Threshold (mV)	Male	0-4 vs. 12-16	ns	0.27
3D	Rheobase (pA)	Interaction	0.61	ns	F (3, 78) = 0.6094	Two-way ANOVA, Tukey HSD		3C	Threshold (mV)	Male	0-4 vs. 18-22	ns	0.49
3D	Rheobase (pA)	Time	0.42	ns	F (3, 78) = 0.9519	Two-way ANOVA, Tukey HSD		3C	Threshold (mV)	Male	6-10 vs. 12-16	ns	0.99
3D	Rheobase (pA)	Sex	0.41	ns	F (1, 78) = 0.6786	Two-way ANOVA, Tukey HSD		3C	Threshold (mV)	Male	6-10 vs. 18-22	*	0.03
3E	Evoked Firing Rate (Hz)	Current	<0.001	***	F (3.586, 133.6) = 218.7	Mixed-effects Model (REML)		3C	Threshold (mV)	Male	12-16 vs. 18-22	*	0.02
3E	Evoked Firing Rate (Hz)	Time	0.006	**	F (3, 41) = 4.815	Mixed-effects Model (REML)		3C	Threshold (mV)	Female	0-4 vs. 6-10	ns	0.94
3E	Evoked Firing Rate (Hz)	Current x Time	0.1	ns	F (24, 298) = 1.419	Mixed-effects Model (REML)		3C	Threshold (mV)	Female	0-4 vs. 12-16	ns	0.88
3F	Amplitude (mV)	Interaction	0.12	ns	F (3, 83) = 1.991	Two-way ANOVA, Tukey HSD		3C	Threshold (mV)	Female	0-4 vs. 18-22	ns	>0.99
3F	Amplitude (mV)	Time	0.22	ns	F (3, 83) = 1.489	Two-way ANOVA, Tukey HSD		3C	Threshold (mV)	Female	6-10 vs. 12-16	ns	>0.99
3F	Amplitude (mV)	Sex	0.74	ns	F (1, 83) = 0.1132	Two-way ANOVA, Tukey HSD		3C	Threshold (mV)	Female	6-10 vs. 18-22	ns	0.96
3G	Half Width (ms)	Interaction	0.02	*	F (3, 84) = 3.404	Two-way ANOVA, Tukey HSD		3C	Threshold (mV)	Female	12-16 vs. 18-22	ns	0.9
3G	Half Width (ms)	Time	0.12	ns	F (3, 84) = 1.993	Two-way ANOVA, Tukey HSD		3D	Rheobase (pA)	Male	0-4 vs. 6-10	ns	>0.99
3G	Half Width (ms)	Sex	0.049	*	F (1, 84) = 4.045	Two-way ANOVA, Tukey HSD		3D	Rheobase (pA)	Male	0-4 vs. 12-16	ns	0.9
3H	Decay Tau (ms)	Interaction	0.0102	*	F (3, 84) = 4.009	Two-way ANOVA, Tukey HSD		3D	Rheobase (pA)	Male	0-4 vs. 18-22	ns	>0.99
3H	Decay Tau (ms)	Time	0.5217	ns	F (3, 84) = 0.7564	Two-way ANOVA, Tukey HSD		3D	Rheobase (pA)	Male	6-10 vs. 12-16	ns	0.98
3H	Decay Tau (ms)	Sex	0.0671	ns	F (1, 84) = 3.442	Two-way ANOVA, Tukey HSD		3D	Rheobase (pA)	Male	6-10 vs. 18-22	ns	>0.99
3I	Antipeak	Interaction	0.002	**	F (3, 84) = 5.370	Two-way ANOVA, Tukey HSD		3D	Rheobase (pA)	Male	12-16 vs. 18-22	ns	0.96
3I	Antipeak	Time	0.49	ns	F (3, 84) = 0.8137	Two-way ANOVA, Tukey HSD		3D	Rheobase (pA)	Female	0-4 vs. 6-10	ns	0.25
3I	Antipeak	Sex	0.82	ns	F (1, 84) = 0.05045	Two-way ANOVA, Tukey HSD		3D	Rheobase (pA)	Female	0-4 vs. 12-16	ns	0.69
								3D	Rheobase (pA)	Female	0-4 vs. 18-22	ns	0.55
								3D	Rheobase (pA)	Female	6-10 vs. 12-16	ns	0.88
								3D	Rheobase (pA)	Female	6-10 vs. 18-22	ns	0.98
								3D	Rheobase (pA)	Female	12-16 vs. 18-22	ns	>0.99
								3E	Firing Rate (Hz) (Rheo)	Male	0-4 vs. 6-10	ns	>0.99
								3E	Firing Rate (Hz) (Rheo)	Male	0-4 vs. 12-16	*	0.01
								3E	Firing Rate (Hz) (Rheo)	Male	0-4 vs. 18-22	ns	0.22
								3E	Firing Rate (Hz) (Rheo)	Male	6-10 vs. 12-16	ns	0.07
								3E	Firing Rate (Hz) (Rheo)	Male	6-10 vs. 18-22	ns	0.38
								3E	Firing Rate (Hz) (Rheo)	Male	12-16 vs. 18-22	ns	0.81
								3E	Firing Rate (Hz) (10pA)	Male	0-4 vs. 6-10	ns	0.83
								3E	Firing Rate (Hz) (10pA)	Male	0-4 vs. 12-16	*	0.04
								3E	Firing Rate (Hz) (10pA)	Male	0-4 vs. 18-22	ns	0.21
								3E	Firing Rate (Hz) (10pA)	Male	6-10 vs. 12-16	ns	0.17
								3E	Firing Rate (Hz) (10pA)	Male	6-10 vs. 18-22	ns	0.56
								3E	Firing Rate (Hz) (10pA)	Male	12-16 vs. 18-22	ns	0.96
								3E	Firing Rate (Hz) (20pA)	Male	0-4 vs. 6-10	ns	>0.99
								3E	Firing Rate (Hz) (20pA)	Male	0-4 vs. 12-16	ns	0.09
								3E	Firing Rate (Hz) (20pA)	Male	0-4 vs. 18-22	ns	0.49
								3E	Firing Rate (Hz) (20pA)	Male	6-10 vs. 12-16	ns	0.15
								3E	Firing Rate (Hz) (20pA)	Male	6-10 vs. 18-22	ns	0.6
								3E	Firing Rate (Hz) (20pA)	Male	12-16 vs. 18-22	ns	0.73
								3E	Firing Rate (Hz) (30pA)	Male	0-4 vs. 6-10	ns	>0.99
								3E	Firing Rate (Hz) (30pA)	Male	0-4 vs. 12-16	ns	0.16
								3E	Firing Rate (Hz) (30pA)	Male	0-4 vs. 18-22	ns	0.32
								3E	Firing Rate (Hz) (30pA)	Male	6-10 vs. 12-16	ns	0.22
								3E	Firing Rate (Hz) (30pA)	Male	6-10 vs. 18-22	ns	0.4
								3E	Firing Rate (Hz) (30pA)	Male	12-16 vs. 18-22	ns	0.99
								3E	Firing Rate (Hz) (40pA)	Male	0-4 vs. 6-10	ns	0.89
								3E	Firing Rate (Hz) (40pA)	Male	0-4 vs. 12-16	ns	0.07
								3E	Firing Rate (Hz) (40pA)	Male	0-4 vs. 18-22	ns	0.33
								3E	Firing Rate (Hz) (40pA)	Male	6-10 vs. 12-16	*	0.05
								3E	Firing Rate (Hz) (40pA)	Male	6-10 vs. 18-22	ns	0.16
								3E	Firing Rate (Hz) (40pA)	Male	12-16 vs. 18-22	ns	0.93
								3E	Firing Rate (Hz) (50pA)	Male	0-4 vs. 6-10	ns	0.73
								3E	Firing Rate (Hz) (50pA)	Male	0-4 vs. 12-16	ns	0.16
								3E	Firing Rate (Hz) (50pA)	Male	0-4 vs. 18-22	ns	0.42
								3E	Firing Rate (Hz) (50pA)	Male	6-10 vs. 12-16	*	0.05
								3E	Firing Rate (Hz) (50pA)	Male	6-10 vs. 18-22	ns	0.11
								3E	Firing Rate (Hz) (50pA)	Male	12-16 vs. 18-22	ns	0.85
								3E	Firing Rate (Hz) (60pA)	Male	0-4 vs. 6-10	ns	0.92
								3E	Firing Rate (Hz) (60pA)	Male	0-4 vs. 12-16	ns	0.16
								3E	Firing Rate (Hz) (60pA)	Male	0-4 vs. 18-22	ns	0.47
								3E	Firing Rate (Hz) (60pA)	Male	6-10 vs. 12-16	*	0.02
								3E	Firing Rate (Hz) (60pA)	Male	6-10 vs. 18-22	ns	0.11
								3E	Firing Rate (Hz) (60pA)	Male	12-16 vs. 18-22	ns	0.73
								3E	Firing Rate (Hz) (70pA)	Male	0-4 vs. 6-10	ns	>0.99
								3E	Firing Rate (Hz) (70pA)	Male	0-4 vs. 12-16	ns	0.06
								3E	Firing Rate (Hz) (70pA)	Male	0-4 vs. 18-22	ns	0.26
								3E	Firing Rate (Hz) (70pA)	Male	6-10 vs. 12-16	**	0.008
								3E	Firing Rate (Hz) (70pA)	Male	6-10 vs. 18-22	ns	0.1
								3E	Firing Rate (Hz) (70pA)	Male	12-16 vs. 18-22	ns	0.89
								3E	Firing Rate (Hz) (80pA)	Male	0-4 vs. 6-10	ns	0.98
								3E	Firing Rate (Hz) (80pA)	Male	0-4 vs. 12-16	ns	0.14
								3E	Firing Rate (Hz) (80pA)	Male	0-4 vs. 18-22	ns	0.24
								3E	Firing Rate (Hz) (80pA)	Male	6-10 vs. 12-16	*	0.02
								3E	Firing Rate (Hz) (80pA)	Male	6-10 vs. 18-22	ns	0.05
								3E	Firing Rate (Hz) (80pA)	Male	12-16 vs. 18-22	ns	0.96
								3F	Amplitude (mV)	Male	0-4 vs. 6-10	ns	0.13
								3F	Amplitude (mV)	Male	0-4 vs. 12-16	ns	0.97
								3F	Amplitude (mV)	Male	0-4 vs. 18-22	ns	>0.99
								3F	Amplitude (mV)	Male	6-10 vs. 12-16	ns	0.42
								3F	Amplitude (mV)	Male	6-10 vs. 18-22	ns	0.21
								3F	Amplitude (mV)	Male	12-16 vs. 18-22	ns	>0.99
								3F	Amplitude (mV)	Female	0-4 vs. 6-10	ns	0.73
								3F	Amplitude (mV)	Female	0-4 vs. 12-16	ns	0.99
								3F	Amplitude (mV)	Female	0-4 vs. 18-22	ns	0.24
								3F	Amplitude (mV)	Female	6-10 vs. 12-16	ns	0.89
								3F	Amplitude (mV)	Female	6-10 vs. 18-22	ns	0.72
								3F	Amplitude (mV)	Female	12-16 vs. 18-22	ns	0.37
								3G	Half Width (ms)	Male	0-4 vs. 6-10	ns	0.86
								3G	Half Width (ms)	Male	0-4 vs. 12-16	ns	0.88
								3G	Half Width (ms)	Male	0-4 vs. 18-22	ns	0.9
								3G	Half Width (ms)	Male	6-10 vs. 12-16	ns	>0.99
								3G	Half Width (ms)	Male	6-10 vs. 18-22	ns	0.5
								3G	Half Width (ms)	Male	12-16 vs. 18-22	ns	0.55
								3G	Half Width (ms)	Female	0-4 vs. 6-10	*	0.02
								3G	Half Width (ms)	Female	0-4 vs. 12-16	*	0.02
								3G	Half Width (ms)	Female	0-4 vs. 18-22	ns	0.1
								3G	Half Width (ms)	Female	6-10 vs. 12-16	ns	>0.99
								3G	Half Width (ms)	Female	6-10 vs. 18-22	ns	0.98
								3G	Half Width (ms)	Female	12-16 vs. 18-22	ns	0.96
								3H	Decay Tau (ms)	Male	0-4 vs. 6-10	ns	0.12
								3H	Decay Tau (ms)	Male	0-4 vs. 12-16	ns	0.9566
								3H	Decay Tau (ms)	Male	0-4 vs. 18-22	ns	0.9998
								3H	Decay Tau (ms)	Male	6-10 vs. 12-16	ns	0.417
								3H	Decay Tau (ms)	Male	6-10 vs. 18-22	ns	0.1422
								3H	Decay Tau (ms)	Male	12-16 vs. 18-22	ns	0.9464
								3H	Decay Tau (ms)	Female	0-4 vs. 6-10	ns	0.0536
								3H	Decay Tau (ms)	Female	0-4 vs. 12-16	ns	0.4644
								3H	Decay Tau (ms)	Female	0-4 vs. 18-22	ns	0.278
								3H	Decay Tau (ms)	Female	6-10 vs. 12-16	ns	0.6779
								3H	Decay Tau (ms)	Female	6-10 vs. 18-22	ns	0.9366
								3H	Decay Tau (ms)	Female	12-16 vs. 18-22	ns	0.9713
								3I	Antipeak	Male	0-4 vs. 6-10	**	0.006
								3I	Antipeak	Male	0-4 vs. 12-16	ns	0.11
								3I	Antipeak	Male	0-4 vs. 18-22	ns	0.17
								3I	Antipeak	Male	6-10 vs. 12-16	ns	0.77
								3I	Antipeak	Male	6-10 vs. 18-22	ns	0.65
								3I	Antipeak	Male	12-16 vs. 18-22	ns	>0.99
								3I	Antipeak	Female	0-4 vs. 6-10	ns	0.12
								3I	Antipeak	Female	0-4 vs. 12-16	ns	>0.99
								3I	Antipeak	Female	0-4 vs. 18-22	ns	>0.99
								3I	Antipeak	Female	6-10 vs. 12-16	ns	0.17
								3I	Antipeak	Female	6-10 vs. 18-22	ns	0.1
								3I	Antipeak	Female	12-16 vs. 18-22	ns	>0.99

### Sheet: Figure 3 source data
Figure/Panel	Measure	Sex	Mouse N-values	ZT
3C	Threshold (mV)	Male	6	0-4	-29.4	-40.6	-34.1	-35.3	-37.9	-32.6	-36.2	-35.3	-35.6	-39.2	-40.8	-35.2	-36.4	-36.9	-31.4	-36.1
3C	Threshold (mV)	Male	6	6-10	-41.6	-41.1	-38.4	-37.2	-36.7	-43.1	-36.9	-34	-37.2	-36.9	-38.2	-35	-33.6
3C	Threshold (mV)	Male	6	12-16	-39.7	-38.1	-34.8	-40.5	-36.6	-38.6	-34	-37.2	-46.2	-38.4	-35.3
3C	Threshold (mV)	Male	6	18-22	-27.5	-35.1	-34.6	-35.4	-24.5	-34.2	-38.3	-38.2	-31.1	-36.1	-37.2	-36.4
3C	Threshold (mV)	Female	4	0-4	-37.7	-39.1	-34.4	-36.77	-33.12	-34.35	-37.69	-36.13
3C	Threshold (mV)	Female	6	6-10	-34.1	-34.7	-37.7	-34.37	-32.47	-36.8	-37.19	-35.5	-37.9	-38.8	-39.6	-42.3	-39.4
3C	Threshold (mV)	Female	6	12-16	-37.7	-37.55	-37.95	-33.97	-39.44	-35.76	-36.47	-28.26	-44.6	-41.2
3C	Threshold (mV)	Female	4	18-22	-32.63	-39.52	-36.29	-33.31	-37	-36.6	-38.1	-36.6
3D	Rheobase (pA)	Male	6	0-4	130	70	60	100	110	170	110	90	90	50	140	90	60	70	100	110
3D	Rheobase (pA)	Male	6	6-10	120	180	80	100	160	60	70	50	60	40	110
3D	Rheobase (pA)	Male	6	12-16	90	90	60	70	110	130	70	60	80	120
3D	Rheobase (pA)	Male	6	18-22	110	100	90	50	100	100	130	90	70	110
3D	Rheobase (pA)	Female	4	0-4	60	150	200	60	110	70	80	100
3D	Rheobase (pA)	Female	6	6-10	90	60	40	80	80	60	110	60	90	30	90	100	110
3D	Rheobase (pA)	Female	6	12-16	110	100	90	70	100	90	100	60	90	60
3D	Rheobase (pA)	Female	4	18-22	130	80	80	100	110	70	60	30
3E	Firing Rate (Hz) (Rheo)	Male	6	0-4	2	6	2	4	2	4	4	6	4	4	2	2	4	4	4
3E	Firing Rate (Hz) (10pA)	Male	6	0-4	12	6	4	6	4	6	4	8	8	6	6	4	4	6	4
3E	Firing Rate (Hz) (20pA)	Male	6	0-4	14	8	4	6	6	6	6	10	10	8	8	6	8	6	6
3E	Firing Rate (Hz) (30pA)	Male	6	0-4	18	10	6	10	8	8	8	10	10	10	8	6	8	8	8
3E	Firing Rate (Hz) (40pA)	Male	6	0-4	18	10	8	8	10	8	10	12	12	10	8	6	10	10	10
3E	Firing Rate (Hz) (50pA)	Male	6	0-4	20	12	8	10		8	12	14	14	12	6	8	12	10	10
3E	Firing Rate (Hz) (60pA)	Male	6	0-4	22	12	10			8	12	14	14		12	8	12	12	12
3E	Firing Rate (Hz) (70pA)	Male	6	0-4	22	12	10			10	14	16	16		12	10	14	14	12
3E	Firing Rate (Hz) (80pA)	Male	6	0-4	22	16	10			14	14	16	16		12	8	14	14	12
3E	Firing Rate (Hz) (Rheo)	Male	6	6-10	2	4	2	2	2	4	2	6	4	2	6	6	4
3E	Firing Rate (Hz) (10pA)	Male	6	6-10	4	4	2	8	4	6	4	6	6	4	6	8	6
3E	Firing Rate (Hz) (20pA)	Male	6	6-10	6	8	2	12	6	6	10	8	8	6	8	10	6
3E	Firing Rate (Hz) (30pA)	Male	6	6-10	8	8	4	14	6	8	12	10	8	8	10	12	8
3E	Firing Rate (Hz) (40pA)	Male	6	6-10	8		8	16	8	8	18	10	10	10	12	12	10
3E	Firing Rate (Hz) (50pA)	Male	6	6-10			12	20	8	10	20	12	10	10	14	14	10
3E	Firing Rate (Hz) (60pA)	Male	6	6-10			14	20	10	10		14	12	12	14	14	12
3E	Firing Rate (Hz) (70pA)	Male	6	6-10			16		14	12		14	12	12	16	16	12
3E	Firing Rate (Hz) (80pA)	Male	6	6-10			18			12		14	12	14	16	16	14
3E	Firing Rate (Hz) (Rheo)	Male	6	12-16	2	2	2	2	2	2	2	2	4	2
3E	Firing Rate (Hz) (10pA)	Male	6	12-16	2	6	4	4	4	4	4	4	4	4
3E	Firing Rate (Hz) (20pA)	Male	6	12-16	6	8	6	4	4	6	6	6	6	4
3E	Firing Rate (Hz) (30pA)	Male	6	12-16	6	10	8	6	6	6	8	8	8	6
3E	Firing Rate (Hz) (40pA)	Male	6	12-16	6	8	8	6	8	8	10	10	8	6
3E	Firing Rate (Hz) (50pA)	Male	6	12-16	6	10	10	8	8	10	10	10	10	6
3E	Firing Rate (Hz) (60pA)	Male	6	12-16	8	10	10	8	10	10	12	12	10	8
3E	Firing Rate (Hz) (70pA)	Male	6	12-16	10	10	12	8		10	12	12	12	6
3E	Firing Rate (Hz) (80pA)	Male	6	12-16	10	12	12	8		10	14	12	12
3E	Firing Rate (Hz) (Rheo)	Male	6	18-22	2	2	2	4	2	2	4
3E	Firing Rate (Hz) (10pA)	Male	6	18-22	4	4	4	6	2	4	6
3E	Firing Rate (Hz) (20pA)	Male	6	18-22	6	6	6	8	4	6	8
3E	Firing Rate (Hz) (30pA)	Male	6	18-22	6	6	8	10	6	8	8
3E	Firing Rate (Hz) (40pA)	Male	6	18-22	8	6	10	10	6	8	10
3E	Firing Rate (Hz) (50pA)	Male	6	18-22	8	8	10	12	8	10	10
3E	Firing Rate (Hz) (60pA)	Male	6	18-22	10	10	12	12	8	12	10
3E	Firing Rate (Hz) (70pA)	Male	6	18-22	10	10	12	14	8	12
3E	Firing Rate (Hz) (80pA)	Male	6	18-22	12	10	12	14	10	12
3F	Amplitude (mV)	Male	6	0-4	89.9	94.533	93.346	76.492	91.093	88.768	87.714	87.091	92.57	89.049	86.334	79.56	93.747	79.365	93.923
3F	Amplitude (mV)	Male	6	6-10	83.825	60.696	82.811	89.2	90.047	90.682	86.867	74.6	86.711	82.29	72.672	83.234	90.926	83.949
3F	Amplitude (mV)	Male	6	12-16	97.656	96.052	87.526	90.317	80.501	73.824	83.444	75.95	92.303	92.543
3F	Amplitude (mV)	Male	6	18-22	82.188	97.272	85.925	88.854	75.939	88.184	88.938	92.323	88.165	88.026	92.926	85.793
3F	Amplitude (mV)	Female	4	0-4	84.04	88.223	71.816	91.554	89.914	81.4257	81.621	88.082	83.001
3F	Amplitude (mV)	Female	6	6-10	87.89	85.559	84.658	87.64	87.82	94.07	94.531	73.4449	89.4725	80.2132	95.1951	84.4154	91.3685
3F	Amplitude (mV)	Female	6	12-16	88.09	89.577	88.492	82.38	87.658	89.89	92.959	87.122	66.94	81.08
3F	Amplitude (mV)	Female	4	18-22	81.809	96.346	92.768	95.144	93.811	89.23	88.997	86.395
3G	Half Width (ms)	Male	6	0-4	1.74	1.4027	2.4941	2.8287	1.6707	1.4216	1.6813	1.6864	1.333	1.9156	2.5461	4.0838	2.055	1.5332	1.8603	1.4493
3G	Half Width (ms)	Male	6	6-10	2.1684	1.4844	2.6301	2.112	1.7826	2.2662	2.3702	2.3795	2.3198	1.929	2.0485	2.4456	1.5354	2.5918
3G	Half Width (ms)	Male	6	12-16	1.3128	1.2548	2.7209	2.3537	2.281	2.3406	1.6596	2.7209	2.3537	2.281	2.3406
3G	Half Width (ms)	Male	6	18-22	1.5717	1.2725	1.376	1.7304	1.4693	1.9438	1.8255	2.3489	1.7109	2.3062	2.1592	2.234
3G	Half Width (ms)	Female	4	0-4	2.027	4.4064	3.4169	2.1205	2.1	3.1	2.43	3.08
3G	Half Width (ms)	Female	6	6-10	2.299	2.0267	1.833	3.334	1.636	1.7384	1.2751	2.84542	1.81462	2.83344	1.62012	1.91866	1.64666
3G	Half Width (ms)	Female	6	12-16	1.4871	1.6676	1.7403	1.704	2.934	1.955	1.5261	1.6946	3.2479	2.407
3G	Half Width (ms)	Female	4	18-22	3.1152	1.4024	1.7369	2.1306	2.6757	1.865	2.0468	2.3554
3H	Decay Tau (ms)	Male	6	0-4	1.996	1.2684	4.391	3.6948	2.2369	2.0492	1.9293	1.7465	1.197	2.0989	3.1827	4.7802	2.153	2.1646	1.7541	1.8263
3H	Decay Tau (ms)	Male	6	6-10	4.2778	2.3023	6.1532	4.534	2.314	4.4814	4.8293	3.0043	4.0024	2.7159	2.1246	3.5225	1.77	4.6033
3H	Decay Tau (ms)	Male	6	12-16	1.1801	1.311	1.3585	2.0625	3.1214	1.2372	4.271	3.779	3.018	5.3372	3.0124
3H	Decay Tau (ms)	Male	6	18-22	1.5207	1.3549	1.5589	2.0594	1.5363	2.2532	2.0472	3.0853	3.7152	3.1528	3.5635	2.4754
3H	Decay Tau (ms)	Female	4	0-4	6.411	2.4436	9.5702	2.6714	2.647	4.341	3.1076	3.8232
3H	Decay Tau (ms)	Female	6	6-10	3.043	2.5749	1.9041	6.632	1.788	2.1221	1.2409	3.6062	2.2681	4.1683	1.6497	1.9713	1.5616
3H	Decay Tau (ms)	Female	6	12-16	2.0024	2.3002	2.8644	2.274	7.7754	3.138	1.5836	2.1265	6.3028	3.155
3H	Decay Tau (ms)	Female	4	18-22	4.3024	1.349	2.2855	2.8456	5.6407	2.388	2.544	2.9954
3I	Antipeak	Male	6	0-4	-3.58	-3.712	-4.915	-3.645	-3.464	-3.966	-3.788	-4.04	-3.663	-4.096	-4.711	-4.87	-4.577	-3.02	-3.538
3I	Antipeak	Male	6	6-10	-6.674	-3.583	-6.302	-5.64	-5.14	-5.972	-5.962	-3.631	-6.163	-5.347	-3.878	-4.257	-4.056	-7.168
3I	Antipeak	Male	6	12-16	-3.843	-3.973	-4.214	-3.706	-4.405	-5.917	-3.705	-5.145	-6.186	-5.53	-6.644	-5.306
3I	Antipeak	Male	6	18-22	-3.955	-3.621	-4.848	-4.57	-4.362	-6.307	-4.117	-5.099	-4.406	-5.142	-6.009	-5.169
3I	Antipeak	Female	4	0-4	-5.17	-6.318	-6.369	-6.707	-3.814	-3.3152	-3.652	-4.463
3I	Antipeak	Female	6	6-10	-4.78	-4.253	-4.039	-4.64	-4.01	-4.43	-3.142	-4.8382	-2.1558	-5.3518	-3.1485	-3.0524	-3.3173
3I	Antipeak	Female	6	12-16	-3.428	-4.309	-5.301	-4.28	-5.3	-3.743	-5.198	-5.936	-6.19
3I	Antipeak	Female	4	18-22	-6.539	-6.198	-4.519	-3.693	-4.817	-7.422	-4.36	-3.322	-3.783
