## Supplementary material for "Circadian desynchronization attenuates information throughput of prefrontal cortex pyramidal neurons in mice": Figure 4 Source data

### Sheet: Figure 4 statistical analysis
Panel	Measure	Source of Variation	P value	P value summary	F (DFn, DFd)	test		Posthoc Analysis
4B	See 4C and 4D							Panel	Measure	Sex	Voltage	Comparison	Summary	p-value
4C	Current Density (pA/pF) (K+)	Voltage x Time	<0.001	***	F (15, 185) = 8.689	Two-way ANOVA		4C	Current Density (pA/pF) (K+)	Male	-120	0-4 vs. 6-10	**	0.007
4C	Current Density (pA/pF) (K+)	Voltage	<0.001	***	F (1.736, 64.22) = 616.6	Two-way ANOVA		4C	Current Density (pA/pF) (K+)	Male	-120	0-4 vs. 12-16	***	<0.001
4C	Current Density (pA/pF) (K+)	Time	<0.001	***	F (3, 37) = 9.115	Two-way ANOVA		4C	Current Density (pA/pF) (K+)	Male	-120	0-4 vs. 18-22	ns	0.33
4C	Current Density (pA/pF) (K+)	Step	<0.001	***	F (37, 185) = 9.873	Two-way ANOVA		4C	Current Density (pA/pF) (K+)	Male	-120	6-10 vs. 12-16	ns	0.22
4D	Current Density (pA/pF) (K+)	Voltage x Time	<0.001	***	F (9, 111) = 5.918	Two-way ANOVA		4C	Current Density (pA/pF) (K+)	Male	-120	6-10 vs. 18-22	ns	0.39
4D	Current Density (pA/pF) (K+)	Voltage	<0.001	***	F (1.019, 37.71) = 273.6	Two-way ANOVA		4C	Current Density (pA/pF) (K+)	Male	-120	12-16 vs. 18-22	*	0.01
4D	Current Density (pA/pF) (K+)	Time	<0.001	***	F (3, 37) = 9.055	Two-way ANOVA		4C	Current Density (pA/pF) (K+)	Male	-110	0-4 vs. 6-10	**	0.009
4D	Current Density (pA/pF) (K+)	Step	<0.001	***	F (37, 111) = 18.43	Two-way ANOVA		4C	Current Density (pA/pF) (K+)	Male	-110	0-4 vs. 12-16	**	0.001
4F	See 4G and 4H							4C	Current Density (pA/pF) (K+)	Male	-110	0-4 vs. 18-22	ns	0.23
4G	Current Density (pA/pF) (Cs+)	Voltage x Time	<0.001	***	F (15, 240) = 2.953	Two-way ANOVA		4C	Current Density (pA/pF) (K+)	Male	-110	6-10 vs. 12-16	ns	0.49
4G	Current Density (pA/pF) (Cs+)	Voltage	<0.001	***	F (1.351, 64.84) = 228.9	Two-way ANOVA		4C	Current Density (pA/pF) (K+)	Male	-110	6-10 vs. 18-22	ns	0.57
4G	Current Density (pA/pF) (Cs+)	Time	0.4	ns	F (3, 48) = 1.009	Two-way ANOVA		4C	Current Density (pA/pF) (K+)	Male	-110	12-16 vs. 18-22	ns	0.07
4G	Current Density (pA/pF) (Cs+)	Step	<0.001	***	F (48, 240) = 7.439	Two-way ANOVA		4C	Current Density (pA/pF) (K+)	Male	-100	0-4 vs. 6-10	*	0.02
4H	Current Density (pA/pF) (Cs+)	Voltage x Time	0.001	**	F (9, 135) = 3.207	Two-way ANOVA		4C	Current Density (pA/pF) (K+)	Male	-100	0-4 vs. 12-16	**	0.004
4H	Current Density (pA/pF) (Cs+)	Voltage	<0.001	***	F (1.979, 89.08) = 214.4	Two-way ANOVA		4C	Current Density (pA/pF) (K+)	Male	-100	0-4 vs. 18-22	ns	0.25
4H	Current Density (pA/pF) (Cs+)	Time	0.02	*	F (3, 45) = 3.540	Two-way ANOVA		4C	Current Density (pA/pF) (K+)	Male	-100	6-10 vs. 12-16	ns	0.66
4H	Current Density (pA/pF) (Cs+)	Step	<0.001	***	F (45, 135) = 17.95	Two-way ANOVA		4C	Current Density (pA/pF) (K+)	Male	-100	6-10 vs. 18-22	ns	0.56
4I	Conductance/pF	Interaction	<0.001	***	F (3, 80) = 13.62	Two-way ANOVA		4C	Current Density (pA/pF) (K+)	Male	-100	12-16 vs. 18-22	ns	0.1
4I	Conductance/pF	Time	0.05	ns	F (3, 80) = 2.682	Two-way ANOVA		4C	Current Density (pA/pF) (K+)	Male	-90	0-4 vs. 6-10	ns	0.05
4I	Conductance/pF	Internal	<0.001	***	F (1, 80) = 37.22	Two-way ANOVA		4C	Current Density (pA/pF) (K+)	Male	-90	0-4 vs. 12-16	*	0.01
4J	Conductance/pF	Interaction	0.0014	**	F (3, 81) = 5.679	Two-way ANOVA		4C	Current Density (pA/pF) (K+)	Male	-90	0-4 vs. 18-22	ns	0.34
4J	Conductance/pF	Time	0.0001	***	F (3, 81) = 7.896	Two-way ANOVA		4C	Current Density (pA/pF) (K+)	Male	-90	6-10 vs. 12-16	ns	0.86
4J	Conductance/pF	Internal	<0.0001	****	F (1, 81) = 141.1	Two-way ANOVA		4C	Current Density (pA/pF) (K+)	Male	-90	6-10 vs. 18-22	ns	0.62
								4C	Current Density (pA/pF) (K+)	Male	-90	12-16 vs. 18-22	ns	0.19
								4C	Current Density (pA/pF) (K+)	Male	-80	0-4 vs. 6-10	ns	0.1
								4C	Current Density (pA/pF) (K+)	Male	-80	0-4 vs. 12-16	*	0.03
								4C	Current Density (pA/pF) (K+)	Male	-80	0-4 vs. 18-22	ns	0.45
								4C	Current Density (pA/pF) (K+)	Male	-80	6-10 vs. 12-16	ns	>0.99
								4C	Current Density (pA/pF) (K+)	Male	-80	6-10 vs. 18-22	ns	0.72
								4C	Current Density (pA/pF) (K+)	Male	-80	12-16 vs. 18-22	ns	0.54
								4C	Current Density (pA/pF) (K+)	Male	-70	0-4 vs. 6-10	ns	0.43
								4C	Current Density (pA/pF) (K+)	Male	-70	0-4 vs. 12-16	ns	0.41
								4C	Current Density (pA/pF) (K+)	Male	-70	0-4 vs. 18-22	ns	0.76
								4C	Current Density (pA/pF) (K+)	Male	-70	6-10 vs. 12-16	ns	0.36
								4C	Current Density (pA/pF) (K+)	Male	-70	6-10 vs. 18-22	ns	0.92
								4C	Current Density (pA/pF) (K+)	Male	-70	12-16 vs. 18-22	ns	0.66
								4D	Current Density (pA/pF) (K+)	Male	0	0-4 vs. 6-10	ns	0.09
								4D	Current Density (pA/pF) (K+)	Male	0	0-4 vs. 12-16	**	0.006
								4D	Current Density (pA/pF) (K+)	Male	0	0-4 vs. 18-22	ns	0.23
								4D	Current Density (pA/pF) (K+)	Male	0	6-10 vs. 12-16	ns	0.05
								4D	Current Density (pA/pF) (K+)	Male	0	6-10 vs. 18-22	ns	>0.99
								4D	Current Density (pA/pF) (K+)	Male	0	12-16 vs. 18-22	*	0.04
								4D	Current Density (pA/pF) (K+)	Male	10	0-4 vs. 6-10	ns	0.05
								4D	Current Density (pA/pF) (K+)	Male	10	0-4 vs. 12-16	**	0.008
								4D	Current Density (pA/pF) (K+)	Male	10	0-4 vs. 18-22	ns	0.2
								4D	Current Density (pA/pF) (K+)	Male	10	6-10 vs. 12-16	ns	0.1
								4D	Current Density (pA/pF) (K+)	Male	10	6-10 vs. 18-22	ns	0.97
								4D	Current Density (pA/pF) (K+)	Male	10	12-16 vs. 18-22	ns	0.07
								4D	Current Density (pA/pF) (K+)	Male	20	0-4 vs. 6-10	*	0.04
								4D	Current Density (pA/pF) (K+)	Male	20	0-4 vs. 12-16	**	0.009
								4D	Current Density (pA/pF) (K+)	Male	20	0-4 vs. 18-22	ns	0.17
								4D	Current Density (pA/pF) (K+)	Male	20	6-10 vs. 12-16	ns	0.15
								4D	Current Density (pA/pF) (K+)	Male	20	6-10 vs. 18-22	ns	0.95
								4D	Current Density (pA/pF) (K+)	Male	20	12-16 vs. 18-22	ns	0.09
								4D	Current Density (pA/pF) (K+)	Male	30	0-4 vs. 6-10	*	0.03
								4D	Current Density (pA/pF) (K+)	Male	30	0-4 vs. 12-16	*	0.01
								4D	Current Density (pA/pF) (K+)	Male	30	0-4 vs. 18-22	ns	0.13
								4D	Current Density (pA/pF) (K+)	Male	30	6-10 vs. 12-16	ns	0.27
								4D	Current Density (pA/pF) (K+)	Male	30	6-10 vs. 18-22	ns	0.91
								4D	Current Density (pA/pF) (K+)	Male	30	12-16 vs. 18-22	ns	0.14
								4G	Current Density (pA/pF) (Cs+)	Male	-120	0-4 vs. 6-10	ns	0.07
								4G	Current Density (pA/pF) (Cs+)	Male	-120	0-4 vs. 12-16	ns	0.42
								4G	Current Density (pA/pF) (Cs+)	Male	-120	0-4 vs. 18-22	ns	0.06
								4G	Current Density (pA/pF) (Cs+)	Male	-120	6-10 vs. 12-16	ns	0.64
								4G	Current Density (pA/pF) (Cs+)	Male	-120	6-10 vs. 18-22	ns	>0.99
								4G	Current Density (pA/pF) (Cs+)	Male	-120	12-16 vs. 18-22	ns	0.65
								4G	Current Density (pA/pF) (Cs+)	Male	-110	0-4 vs. 6-10	ns	0.37
								4G	Current Density (pA/pF) (Cs+)	Male	-110	0-4 vs. 12-16	ns	0.8
								4G	Current Density (pA/pF) (Cs+)	Male	-110	0-4 vs. 18-22	ns	0.2
								4G	Current Density (pA/pF) (Cs+)	Male	-110	6-10 vs. 12-16	ns	0.82
								4G	Current Density (pA/pF) (Cs+)	Male	-110	6-10 vs. 18-22	ns	>0.99
								4G	Current Density (pA/pF) (Cs+)	Male	-110	12-16 vs. 18-22	ns	0.68
								4G	Current Density (pA/pF) (Cs+)	Male	-100	0-4 vs. 6-10	ns	0.81
								4G	Current Density (pA/pF) (Cs+)	Male	-100	0-4 vs. 12-16	ns	>0.99
								4G	Current Density (pA/pF) (Cs+)	Male	-100	0-4 vs. 18-22	ns	0.49
								4G	Current Density (pA/pF) (Cs+)	Male	-100	6-10 vs. 12-16	ns	0.78
								4G	Current Density (pA/pF) (Cs+)	Male	-100	6-10 vs. 18-22	ns	>0.99
								4G	Current Density (pA/pF) (Cs+)	Male	-100	12-16 vs. 18-22	ns	0.51
								4G	Current Density (pA/pF) (Cs+)	Male	-90	0-4 vs. 6-10	ns	0.94
								4G	Current Density (pA/pF) (Cs+)	Male	-90	0-4 vs. 12-16	ns	0.57
								4G	Current Density (pA/pF) (Cs+)	Male	-90	0-4 vs. 18-22	ns	0.95
								4G	Current Density (pA/pF) (Cs+)	Male	-90	6-10 vs. 12-16	ns	0.96
								4G	Current Density (pA/pF) (Cs+)	Male	-90	6-10 vs. 18-22	ns	0.81
								4G	Current Density (pA/pF) (Cs+)	Male	-90	12-16 vs. 18-22	ns	0.41
								4G	Current Density (pA/pF) (Cs+)	Male	-80	0-4 vs. 6-10	ns	0.56
								4G	Current Density (pA/pF) (Cs+)	Male	-80	0-4 vs. 12-16	ns	0.06
								4G	Current Density (pA/pF) (Cs+)	Male	-80	0-4 vs. 18-22	ns	0.97
								4G	Current Density (pA/pF) (Cs+)	Male	-80	6-10 vs. 12-16	ns	0.83
								4G	Current Density (pA/pF) (Cs+)	Male	-80	6-10 vs. 18-22	ns	0.6
								4G	Current Density (pA/pF) (Cs+)	Male	-80	12-16 vs. 18-22	ns	0.23
								4G	Current Density (pA/pF) (Cs+)	Male	-70	0-4 vs. 6-10	ns	0.97
								4G	Current Density (pA/pF) (Cs+)	Male	-70	0-4 vs. 12-16	ns	0.49
								4G	Current Density (pA/pF) (Cs+)	Male	-70	0-4 vs. 18-22	ns	0.8
								4G	Current Density (pA/pF) (Cs+)	Male	-70	6-10 vs. 12-16	ns	0.72
								4G	Current Density (pA/pF) (Cs+)	Male	-70	6-10 vs. 18-22	ns	0.83
								4G	Current Density (pA/pF) (Cs+)	Male	-70	12-16 vs. 18-22	ns	0.73
								4H	Current Density (pA/pF) (Cs+)	Male	0	0-4 vs. 6-10	ns	0.21
								4H	Current Density (pA/pF) (Cs+)	Male	0	0-4 vs. 12-16	ns	0.98
								4H	Current Density (pA/pF) (Cs+)	Male	0	0-4 vs. 18-22	ns	0.96
								4H	Current Density (pA/pF) (Cs+)	Male	0	6-10 vs. 12-16	ns	0.08
								4H	Current Density (pA/pF) (Cs+)	Male	0	6-10 vs. 18-22	**	0.002
								4H	Current Density (pA/pF) (Cs+)	Male	0	12-16 vs. 18-22	ns	0.57
								4H	Current Density (pA/pF) (Cs+)	Male	10	0-4 vs. 6-10	ns	0.27
								4H	Current Density (pA/pF) (Cs+)	Male	10	0-4 vs. 12-16	ns	>0.99
								4H	Current Density (pA/pF) (Cs+)	Male	10	0-4 vs. 18-22	ns	0.81
								4H	Current Density (pA/pF) (Cs+)	Male	10	6-10 vs. 12-16	ns	0.07
								4H	Current Density (pA/pF) (Cs+)	Male	10	6-10 vs. 18-22	***	<0.001
								4H	Current Density (pA/pF) (Cs+)	Male	10	12-16 vs. 18-22	ns	0.48
								4H	Current Density (pA/pF) (Cs+)	Male	20	0-4 vs. 6-10	ns	0.77
								4H	Current Density (pA/pF) (Cs+)	Male	20	0-4 vs. 12-16	ns	0.91
								4H	Current Density (pA/pF) (Cs+)	Male	20	0-4 vs. 18-22	ns	0.69
								4H	Current Density (pA/pF) (Cs+)	Male	20	6-10 vs. 12-16	*	0.04
								4H	Current Density (pA/pF) (Cs+)	Male	20	6-10 vs. 18-22	*	0.02
								4H	Current Density (pA/pF) (Cs+)	Male	20	12-16 vs. 18-22	ns	0.9
								4H	Current Density (pA/pF) (Cs+)	Male	30	0-4 vs. 6-10	ns	0.37
								4H	Current Density (pA/pF) (Cs+)	Male	30	0-4 vs. 12-16	ns	0.85
								4H	Current Density (pA/pF) (Cs+)	Male	30	0-4 vs. 18-22	ns	0.21
								4H	Current Density (pA/pF) (Cs+)	Male	30	6-10 vs. 12-16	**	0.009
								4H	Current Density (pA/pF) (Cs+)	Male	30	6-10 vs. 18-22	***	<0.001
								4H	Current Density (pA/pF) (Cs+)	Male	30	12-16 vs. 18-22	ns	0.35
								4I	Conductance/pF (K+)	Male	-120 to -70	0-4 vs. 6-10	***	<0.001
								4I	Conductance/pF (K+)	Male	-120 to -70	0-4 vs. 12-16	***	<0.001
								4I	Conductance/pF (K+)	Male	-120 to -70	0-4 vs. 18-22	ns	0.07
								4I	Conductance/pF (K+)	Male	-120 to -70	6-10 vs. 12-16	ns	0.32
								4I	Conductance/pF (K+)	Male	-120 to -70	6-10 vs. 18-22	ns	0.64
								4I	Conductance/pF (K+)	Male	-120 to -70	12-16 vs. 18-22	*	0.02
								4I	Conductance/pF (Cs+)	Male	-120 to -70	0-4 vs. 6-10	ns	0.91
								4I	Conductance/pF (Cs+)	Male	-120 to -70	0-4 vs. 12-16	ns	0.06
								4I	Conductance/pF (Cs+)	Male	-120 to -70	0-4 vs. 18-22	ns	0.98
								4I	Conductance/pF (Cs+)	Male	-120 to -70	6-10 vs. 12-16	ns	0.66
								4I	Conductance/pF (Cs+)	Male	-120 to -70	6-10 vs. 18-22	ns	>0.99
								4I	Conductance/pF (Cs+)	Male	-120 to -70	12-16 vs. 18-22	ns	0.2
								4J	Conductance/pF (K+)	Male	0 to 30	0-4 vs. 6-10	**	0.0026
								4J	Conductance/pF (K+)	Male	0 to 30	0-4 vs. 12-16	****	<0.0001
								4J	Conductance/pF (K+)	Male	0 to 30	0-4 vs. 18-22	ns	0.0586
								4J	Conductance/pF (K+)	Male	0 to 30	6-10 vs. 12-16	ns	0.0795
								4J	Conductance/pF (K+)	Male	0 to 30	6-10 vs. 18-22	ns	0.8708
								4J	Conductance/pF (K+)	Male	0 to 30	12-16 vs. 18-22	*	0.0197
								4J	Conductance/pF (Cs+)	Male	0 to 30	0-4 vs. 6-10	ns	0.9963
								4J	Conductance/pF (Cs+)	Male	0 to 30	0-4 vs. 12-16	ns	0.8812
								4J	Conductance/pF (Cs+)	Male	0 to 30	0-4 vs. 18-22	ns	0.6729
								4J	Conductance/pF (Cs+)	Male	0 to 30	6-10 vs. 12-16	ns	0.7723
								4J	Conductance/pF (Cs+)	Male	0 to 30	6-10 vs. 18-22	ns	0.5478
								4J	Conductance/pF (Cs+)	Male	0 to 30	12-16 vs. 18-22	ns	0.9572

### Sheet: Figure 4 source data
Figure/Panel	Measure	Sex	Mouse N-value	ZT	Voltage	Values
4B	Current Density (pA/pF) (K+)	Male	6	0-4	30	25.488	22.778	10.943	30.735	28.003	16.038	15.255	36.668	12.671	31.863	22.004	19.203
4B	Current Density (pA/pF) (K+)	Male	6	0-4	20	19.81	18.141	8.876	24.353	22.113	13.495	12.456	27.709	10.306	26.479	17.479	14.641
4B	Current Density (pA/pF) (K+)	Male	6	0-4	10	14.143	13.946	7.069	18.148	16.298	9.933	9.046	19.712	7.837	19.218	13.08	10.95
4B	Current Density (pA/pF) (K+)	Male	6	0-4	0	9.496	10.049	5.244	12.195	11.247	6.671	5.929	12.814	5.783	12.495	8.999	7.477
4B	Current Density (pA/pF) (K+)	Male	6	0-4	-10	5.853	6.94	3.584	6.775	6.755	4.016	3.626	6.916	3.996	7.042	5.42	4.584
4B	Current Density (pA/pF) (K+)	Male	6	0-4	-20	3.1	4.351	2.094	3.104	2.962	1.864	1.774	2.55	2.541	3.282	2.663	2.309
4B	Current Density (pA/pF) (K+)	Male	6	0-4	-30	1.082	2.036	0.755	1.178	0.614	0.561	0.723	0.232	1.5	1.04	0.726	0.594
4B	Current Density (pA/pF) (K+)	Male	6	0-4	-40	0.23	1.21	0.278	0.626	0.232	0.085	0.432	-0.03	0.841	0.458	0.187	0.244
4B	Current Density (pA/pF) (K+)	Male	6	0-4	-50	0.255	0.63	0.201	0.383	0.359	0.179	0.447	0.198	0.493	0.402	0.053	0.435
4B	Current Density (pA/pF) (K+)	Male	6	0-4	-60	0.242	0.281	0.202	0.217	0.252	0.166	0.294	0.214	0.246	0.27	0.15	0.319
4B	Current Density (pA/pF) (K+)	Male	6	0-4	-70	0.018	-0.01	0.011	0.011	-0.008	0.01	-0.001	-0.007	0.009	-0.005	-0.004	0.002
4B	Current Density (pA/pF) (K+)	Male	6	0-4	-80	-0.278	-0.309	-0.217	-0.273	-0.318	-0.204	-0.365	-0.294	-0.235	-0.375	-0.235	-0.436
4B	Current Density (pA/pF) (K+)	Male	6	0-4	-90	-0.682	-0.661	-0.633	-0.659	-0.7	-0.462	-0.793	-0.712	-0.474	-0.873	-0.53	-0.959
4B	Current Density (pA/pF) (K+)	Male	6	0-4	-100	-1.137	-1.144	-0.933	-1.184	-1.157	-0.812	-1.298	-1.265	-0.711	-1.456	-0.849	-1.613
4B	Current Density (pA/pF) (K+)	Male	6	0-4	-110	-1.652	-1.583	-1.4	-1.811	-1.701	-1.196	-1.838	-1.925	-0.906	-2.086	-1.238	-2.301
4B	Current Density (pA/pF) (K+)	Male	6	0-4	-120	-2.176	-2.11	-1.918	-2.457	-2.235	-1.583	-2.372	-2.548	-1.094	-2.693	-1.587	-3.015
4B	Current Density (pA/pF) (K+)	Male	6	12-16	30	63.385	85.667	51.792	25.444	43.255	40.519	40.385	34.514	39.155
4B	Current Density (pA/pF) (K+)	Male	6	12-16	20	49.684	66.697	40.801	24.691	32.626	30.604	30.958	28.889	30.799
4B	Current Density (pA/pF) (K+)	Male	6	12-16	10	37.489	48.78	29.509	20.476	23.366	20.977	22.796	22.063	22.838
4B	Current Density (pA/pF) (K+)	Male	6	12-16	0	26.197	32.52	19.271	15.507	15.402	13.869	16.021	15.697	15.559
4B	Current Density (pA/pF) (K+)	Male	6	12-16	-10	16.11	18.82	10.494	10.584	8.596	8.448	9.6	9.932	8.69
4B	Current Density (pA/pF) (K+)	Male	6	12-16	-20	8.04	9.485	4.396	6.444	3.629	4.313	4.276	5.239	3.318
4B	Current Density (pA/pF) (K+)	Male	6	12-16	-30	2.228	5.194	1.12	3.568	0.424	1.909	1.037	1.757	-0.137
4B	Current Density (pA/pF) (K+)	Male	6	12-16	-40	0.625	3.342	0.093	1.807	-0.668	0.836	0.338	0.083	-0.43
4B	Current Density (pA/pF) (K+)	Male	6	12-16	-50	0.545	2.078	0.459	0.769	0.166	0.57	0.63	0.035	0.63
4B	Current Density (pA/pF) (K+)	Male	6	12-16	-60	0.367	1.075	0.346	0.437	0.3	0.313	0.462	0.259	0.495
4B	Current Density (pA/pF) (K+)	Male	6	12-16	-70	0.006	0.02	-0.005	0.012	0	0.014	0.047	0.003	0.006
4B	Current Density (pA/pF) (K+)	Male	6	12-16	-80	-0.455	-1.096	-0.453	-0.518	-0.381	-0.416	-0.566	-0.446	-0.692
4B	Current Density (pA/pF) (K+)	Male	6	12-16	-90	-1.046	-2.198	-1.137	-1.081	-0.917	-0.921	-1.363	-1.071	-1.556
4B	Current Density (pA/pF) (K+)	Male	6	12-16	-100	-1.762	-3.327	-2.078	-1.777	1.524	-1.584	-2.404	-1.863	-2.537
4B	Current Density (pA/pF) (K+)	Male	6	12-16	-110	-2.575	-4.351	-3.132	-2.575	-2.327	-2.179	-3.443	-2.74	-3.588
4B	Current Density (pA/pF) (K+)	Male	6	12-16	-120	-3.448	-3.448	-4.231	-3.448	-3.108	-2.844	-4.504	-3.659	-4.552
4C	Current Density (pA/pF) (K+)	Male	6	0-4	-120	-2.176	-2.11	-1.918	-2.457	-2.235	-1.583	-2.372	-2.548	-1.094	-2.693	-1.587	-3.015
4C	Current Density (pA/pF) (K+)	Male	6	0-4	-110	-1.652	-1.583	-1.4	-1.811	-1.701	-1.196	-1.838	-1.925	-0.906	-2.086	-1.238	-2.301
4C	Current Density (pA/pF) (K+)	Male	6	0-4	-100	-1.137	-1.144	-0.933	-1.184	-1.157	-0.812	-1.298	-1.265	-0.711	-1.456	-0.849	-1.613
4C	Current Density (pA/pF) (K+)	Male	6	0-4	-90	-0.682	-0.661	-0.633	-0.659	-0.7	-0.462	-0.793	-0.712	-0.474	-0.873	-0.53	-0.959
4C	Current Density (pA/pF) (K+)	Male	6	0-4	-80	-0.278	-0.309	-0.217	-0.273	-0.318	-0.204	-0.365	-0.294	-0.235	-0.375	-0.235	-0.436
4C	Current Density (pA/pF) (K+)	Male	6	0-4	-70	0.018	-0.01	0.011	0.011	-0.008	0.01	-0.001	-0.007	0.009	-0.005	-0.004	0.002
4C	Current Density (pA/pF) (K+)	Male	6	6-10	-120	-2.41	-2.89	-3.27	-3.12	-3.9	-2.45	-2.17	-2.87	-3.09	-3.69	-4.43
4C	Current Density (pA/pF) (K+)	Male	6	6-10	-110	-1.79	-2.14	-3.4	-3.09	-3.04	-1.8	-1.58	-2.19	-2.36	-2.91	-3.57
4C	Current Density (pA/pF) (K+)	Male	6	6-10	-100	-1.16	-1.41	-2.55	-2.42	-2.18	-1.22	-0.99	-1.54	-1.62	-2	-2.64
4C	Current Density (pA/pF) (K+)	Male	6	6-10	-90	-0.64	-0.8	-1.78	-1.63	-1.35	-0.63	-0.52	-0.93	-0.94	-1.18	-1.71
4C	Current Density (pA/pF) (K+)	Male	6	6-10	-80	-0.27	-0.33	-1.08	-0.97	-0.6	-0.27	-0.21	-0.42	-0.42	-0.49	-0.88
4C	Current Density (pA/pF) (K+)	Male	6	6-10	-70	0.01	0	-0.59	-0.4	0	-0.02	0	0	-0.04	-0.02	0.02
4C	Current Density (pA/pF) (K+)	Male	6	12-16	-120	-3.448	-3.448	-4.231	-3.448	-3.108	-2.844	-4.504	-3.659	-4.552
4C	Current Density (pA/pF) (K+)	Male	6	12-16	-110	-2.575	-4.351	-3.132	-2.575	-2.327	-2.179	-3.443	-2.74	-3.588
4C	Current Density (pA/pF) (K+)	Male	6	12-16	-100	-1.762	-3.327	-2.078	-1.777	-1.524	-1.584	-2.404	-1.863	-2.537
4C	Current Density (pA/pF) (K+)	Male	6	12-16	-90	-1.046	-2.198	-1.137	-1.081	-0.917	-0.921	-1.363	-1.071	-1.556
4C	Current Density (pA/pF) (K+)	Male	6	12-16	-80	-0.455	-1.096	-0.453	-0.518	-0.381	-0.416	-0.566	-0.446	-0.692
4C	Current Density (pA/pF) (K+)	Male	6	12-16	-70	0.006	0.02	-0.005	0.012	0	0.014	0.047	0.003	0.006
4C	Current Density (pA/pF) (K+)	Male	6	18-22	-120	-2.78	-2.63	-2.92	-3.78	-1.91	-2.3	-1.75	-2.22	-3.34
4C	Current Density (pA/pF) (K+)	Male	6	18-22	-110	-2.05	-3.27	-2.23	-2.84	-1.46	-1.75	-1.34	-1.71	-2.59
4C	Current Density (pA/pF) (K+)	Male	6	18-22	-100	-1.36	-2.37	-1.51	-1.87	-1.01	-1.17	-0.91	-1.22	-1.88
4C	Current Density (pA/pF) (K+)	Male	6	18-22	-90	-0.75	-1.59	-0.91	-0.99	-0.59	-0.69	-0.53	-0.76	-1.16
4C	Current Density (pA/pF) (K+)	Male	6	18-22	-80	-0.3	-0.96	-0.44	-0.4	-0.27	-0.3	-0.21	-0.34	-0.52
4C	Current Density (pA/pF) (K+)	Male	6	18-22	-70	0	-0.43	0.05	-0.02	0.01	-0.02	0	0	0
4D	Current Density (pA/pF) (K+)	Male	6	0-4	0	9.496	10.049	5.244	12.195	11.247	6.671	5.929	12.814	5.783	12.495	8.999	7.477
4D	Current Density (pA/pF) (K+)	Male	6	0-4	10	14.143	13.946	7.069	18.148	16.298	9.933	9.046	19.712	7.837	19.218	13.08	10.95
4D	Current Density (pA/pF) (K+)	Male	6	0-4	20	19.81	18.141	8.876	24.353	22.113	13.495	12.456	27.709	10.306	26.479	17.479	14.641
4D	Current Density (pA/pF) (K+)	Male	6	0-4	30	25.488	22.778	10.943	30.735	28.003	16.038	15.255	36.668	12.671	31.863	22.004	19.203
4D	Current Density (pA/pF) (K+)	Male	6	6-10	0	17.99	11.69	12.54	9.21	10.31	13.19	11.11	8.13	9.01	16.19	13.79
4D	Current Density (pA/pF) (K+)	Male	6	6-10	10	28.45	17.43	18.58	18.56	15.66	18.95	17.84	11.89	13.16	24.77	18.95
4D	Current Density (pA/pF) (K+)	Male	6	6-10	20	40.59	23.73	25.07	29.77	21.84	25.41	25.49	16.33	17.45	34.14	25.63
4D	Current Density (pA/pF) (K+)	Male	6	6-10	30	54.31	30.36	31.89	43.16	28.68	32.11	33.77	21.61	21.45	44.52	34.63
4D	Current Density (pA/pF) (K+)	Male	6	12-16	0	26.2	32.5	19.3	15.5	15.4	13.9	16	15.7	15.6
4D	Current Density (pA/pF) (K+)	Male	6	12-16	10	37.5	48.8	29.5	20.5	23.4	21	22.8	22.1	22.8
4D	Current Density (pA/pF) (K+)	Male	6	12-16	20	49.7	66.7	40.8	24.7	32.6	30.6	31	28.9	30.8
4D	Current Density (pA/pF) (K+)	Male	6	12-16	30	63.4	85.7	51.8	25.4	43.3	40.5	40.4	34.5	39.2
4D	Current Density (pA/pF) (K+)	Male	6	18-22	0	12.64	8.12	16.9	11.82	7.37	10.57	14.86	13.97	9.04
4D	Current Density (pA/pF) (K+)	Male	6	18-22	10	19.36	13.93	26.01	17.96	9.82	15.56	21.92	20.49	13.67
4D	Current Density (pA/pF) (K+)	Male	6	18-22	20	26.77	20.64	36.13	24.48	12.59	21.23	30.11	27.69	19.34
4D	Current Density (pA/pF) (K+)	Male	6	18-22	30	33.98	28.15	47.18	30.44	16.4	26.96	38.54	35.73	25.33
4F	Current Density (pA/pF) (Cs+)	Male	6	0-4	30	14.46	11.08	8.52	17.18	6.3	6.55	9.76	12.16	16.35	8.69	4.44	4.84
4F	Current Density (pA/pF) (Cs+)	Male	6	0-4	20	11.71	10.29	0.77	15.25	5.53	5.49	7.22	13.31	14.29	8.29	4.17	4.1
4F	Current Density (pA/pF) (Cs+)	Male	6	0-4	10	8.66	7.98	5.88	12.66	4.6	4.42	5.43	11.89	10.91	6.55	3.19	3.15
4F	Current Density (pA/pF) (Cs+)	Male	6	0-4	0	6.2	5.86	4.16	9.66	3.63	3.38	3.36	9.41	7.54	4.53	2.45	2.05
4F	Current Density (pA/pF) (Cs+)	Male	6	0-4	-10	3.94	3.84	2.81	7.11	2.52	2.39	1.71	6.82	4.62	2.92	1.54	1.26
4F	Current Density (pA/pF) (Cs+)	Male	6	0-4	-20	2.02	2.19	1.68	4.74	1.47	1.49	0.64	4.46	2.44	1.64	1.1	0.57
4F	Current Density (pA/pF) (Cs+)	Male	6	0-4	-30	0.99	1.5	0.83	2.76	0.73	0.68	0.02	2.63	1.24	0.86	0.48	-0.04
4F	Current Density (pA/pF) (Cs+)	Male	6	0-4	-40	0.9	1.22	0.77	1.74	0.41	0.35	0.31	1.75	0.91	0.64	0.33	-0.11
4F	Current Density (pA/pF) (Cs+)	Male	6	0-4	-50	0.79	0.85	0.64	1.12	0.26	0.3	0.5	1.14	0.67	0.49	0.29	-0.01
4F	Current Density (pA/pF) (Cs+)	Male	6	0-4	-60	0.52	0.47	0.39	0.62	0.18	0.18	0.27	0.54	0.4	0.3	0.2	0.08
4F	Current Density (pA/pF) (Cs+)	Male	6	0-4	-70	0.02	-0.01	-0.01	0.04	0.01	0.02	-0.01	0	0.02	0	-0.02	0.02
4F	Current Density (pA/pF) (Cs+)	Male	6	0-4	-80	-0.55	-0.5	-0.44	-0.6	-0.2	-0.19	-0.42	-0.51	-0.4	-0.33	-0.23	-0.16
4F	Current Density (pA/pF) (Cs+)	Male	6	0-4	-90	-1.08	-0.98	-0.94	-1.23	-0.37	-0.35	-0.78	-0.93	-0.68	-0.66	-0.44	-0.29
4F	Current Density (pA/pF) (Cs+)	Male	6	0-4	-100	-1.47	-1.44	-1.47	-1.84	-0.38	-0.48	-1.07	-1.42	-0.88	-0.96	-0.64	-0.38
4F	Current Density (pA/pF) (Cs+)	Male	6	0-4	-110	-1.85	-1.8	-1.88	-2.41	-0.73	-0.6	-1.38	-1.84	-1.07	-1.21	-0.82	-0.48
4F	Current Density (pA/pF) (Cs+)	Male	6	0-4	-120	-2.1	-2.07	-2.43	-2.98	-0.89	-0.7	-1.42	-2.32	-1.24	-1.4	-0.93	-0.49
4F	Current Density (pA/pF) (Cs+)	Male	8	12-16	30	11.81	17.84	11.8	12.96	9.87	10.31	10.39	12.92	20.31	17.1	14.44	14.63	16.91	13.57	8.03	9.06	8.86	7.27
4F	Current Density (pA/pF) (Cs+)	Male	8	12-16	20	9.82	17.84	9.87	11.14	8.05	8.72	8.84	10.42	15.86	14.03	11.25	11.79	13.7	12.56	6.05	6.98	7.01	5.58
4F	Current Density (pA/pF) (Cs+)	Male	8	12-16	10	7.72	14.5	7.19	8.31	6.37	6.74	6.22	7.68	11.53	11.17	8.12	8.51	9.57	10.38	4.42	4.65	5.27	4.26
4F	Current Density (pA/pF) (Cs+)	Male	8	12-16	0	5.95	10.13	4.54	5.75	4.81	4.77	4.11	5.34	7.52	8.61	5.71	5.46	6.38	7.84	3.02	2.94	3.62	2.78
4F	Current Density (pA/pF) (Cs+)	Male	8	12-16	-10	4.42	6.45	2.5	4.19	3.41	3.51	2.44	3.56	4.4	6.19	3.7	3.43	3.89	5.61	1.63	1.31	2.14	1.61
4F	Current Density (pA/pF) (Cs+)	Male	8	12-16	-20	2.87	3.43	0.88	2.33	2.08	2.11	1.01	1.65	1.98	3.83	1.96	1.49	1.75	3.76	0.68	0.08	0.72	0.61
4F	Current Density (pA/pF) (Cs+)	Male	8	12-16	-30	1.55	0.85	0.22	1	1.13	1.18	0.12	0.6	0.57	1.95	0.74	0.24	0.45	2.32	-0.3	-0.65	-0.25	-0.3
4F	Current Density (pA/pF) (Cs+)	Male	8	12-16	-40	1.04	0.42	0.48	0.4	0.67	0.72	0.2	0.4	0.26	0.51	0.33	0.1	0.39	1.44	-0.09	-0.38	-0.44	-0.31
4F	Current Density (pA/pF) (Cs+)	Male	8	12-16	-50	0.66	0.66	0.57	0.83	0.5	0.41	0.32	0.4	0.29	0.98	0.35	0.22	0.38	0.94	0.31	0.31	0	0.16
4F	Current Density (pA/pF) (Cs+)	Male	8	12-16	-60	0.55	0.57	0.4	0.47	0.22	0.34	0.27	0.29	0.24	0.43	0.31	0.29	0.36	0.46	0.15	0.28	0.2	0.26
4F	Current Density (pA/pF) (Cs+)	Male	8	12-16	-70	-0.03	0.02	0.01	0.14	0.05	0.03	0.01	-0.04	-0.02	0.19	0.01	-0.05	-0.01	0.03	0.01	0.03	-0.01	0.04
4F	Current Density (pA/pF) (Cs+)	Male	8	12-16	-80	-0.42	-0.79	-0.5	-0.49	-0.33	-0.3	-0.37	-0.36	-0.32	-0.66	-0.42	-0.34	-0.41	-0.48	-0.17	-0.3	-0.26	-0.29
4F	Current Density (pA/pF) (Cs+)	Male	8	12-16	-90	-1.12	-1.61	-0.99	-1.17	-0.73	-0.5	-0.54	-0.6	-0.58	-1.19	-0.77	-0.72	-0.76	-0.85	-0.34	-0.65	-0.46	-0.65
4F	Current Density (pA/pF) (Cs+)	Male	8	12-16	-100	-1.67	-2.07	-1.51	-1.74	-0.96	-0.8	-0.81	-0.8	-0.87	-1.93	-1.22	-0.94	-0.98	-1.23	-0.52	-0.92	-0.75	-1
4F	Current Density (pA/pF) (Cs+)	Male	8	12-16	-110	-1.97	-2.74	-1.85	-2.11	-1.27	-1.27	-1.06	-1.04	-1.11	-2.56	-1.55	-1.21	-1.24	-1.62	-0.5	-1.12	-0.97	-1.34
4F	Current Density (pA/pF) (Cs+)	Male	8	12-16	-120	-2.59	-3.3	-2.09	-2.67	-1.47	-1.44	-1.21	-1.14	-1.4	-3.2	-2.05	-1.34	-1.54	-1.91	-0.86	-1.32	-1.11	-1.61
4G	Current Density (pA/pF) (Cs+)	Male	6	0-4	-120	-2.176	-2.11	-1.918	-2.457	-2.235	-1.583	-2.372	-2.548	-1.094	-2.693	-1.587	-3.015
4G	Current Density (pA/pF) (Cs+)	Male	6	0-4	-110	-1.652	-1.583	-1.4	-1.811	-1.701	-1.196	-1.838	-1.925	-0.906	-2.086	-1.238	-2.301
4G	Current Density (pA/pF) (Cs+)	Male	6	0-4	-100	-1.137	-1.144	-0.933	-1.184	-1.157	-0.812	-1.298	-1.265	-0.711	-1.456	-0.849	-1.613
4G	Current Density (pA/pF) (Cs+)	Male	6	0-4	-90	-0.682	-0.661	-0.633	-0.659	-0.7	-0.462	-0.793	-0.712	-0.474	-0.873	-0.53	-0.959
4G	Current Density (pA/pF) (Cs+)	Male	6	0-4	-80	-0.278	-0.309	-0.217	-0.273	-0.318	-0.204	-0.365	-0.294	-0.235	-0.375	-0.235	-0.436
4G	Current Density (pA/pF) (Cs+)	Male	6	0-4	-70	0.018	-0.01	0.011	0.011	-0.008	0.01	-0.001	-0.007	0.009	-0.005	-0.004	0.002
4G	Current Density (pA/pF) (Cs+)	Male	6	6-10	-120	-2.67	-0.89	-1.34	-1.41	-1.65	-1.1	-1.64	-1.19
4G	Current Density (pA/pF) (Cs+)	Male	6	6-10	-110	-2.35	-0.78	-1.33	-1.19	-1.39	-0.85	-1.37	-1.01
4G	Current Density (pA/pF) (Cs+)	Male	6	6-10	-100	-1.87	-0.67	-0.79	-0.87	-1.13	-0.75	-1.03	-0.8
4G	Current Density (pA/pF) (Cs+)	Male	6	6-10	-90	-1.22	-0.49	-0.99	-0.61	-0.8	-0.54	-0.68	-0.55
4G	Current Density (pA/pF) (Cs+)	Male	6	6-10	-80	-0.58	-0.22	-0.33	-0.4	-0.43	-0.26	-0.32	-0.3
4G	Current Density (pA/pF) (Cs+)	Male	6	6-10	-70	0.08	0	-0.18	0.02	-0.01	0.02	0	0
4G	Current Density (pA/pF) (Cs+)	Male	8	12-16	-120	-2.59	-3.3	-2.09	-2.67	-1.47	-1.44	-1.21	-1.14	-1.4	-3.2	-2.05	-1.34	-1.54	-1.91	-0.86	-1.32	-1.11	-1.61
4G	Current Density (pA/pF) (Cs+)	Male	8	12-16	-110	-1.97	-2.74	-1.85	-2.11	-1.27	-1.27	-1.06	-1.04	-1.11	-2.56	-1.55	-1.21	-1.24	-1.62	-0.5	-1.12	-0.97	-1.34
4G	Current Density (pA/pF) (Cs+)	Male	8	12-16	-100	-1.67	-2.07	-1.51	-1.74	-0.96	-0.8	-0.81	-0.8	-0.87	-1.93	-1.22	-0.94	-0.98	-1.23	-0.52	-0.92	-0.75	-1
4G	Current Density (pA/pF) (Cs+)	Male	8	12-16	-90	-1.12	-1.61	-0.99	-1.17	-0.73	-0.5	-0.54	-0.6	-0.58	-1.19	-0.77	-0.72	-0.76	-0.85	-0.34	-0.65	-0.46	-0.65
4G	Current Density (pA/pF) (Cs+)	Male	8	12-16	-80	-0.42	-0.79	-0.5	-0.49	-0.33	-0.3	-0.37	-0.36	-0.32	-0.66	-0.42	-0.34	-0.41	-0.48	-0.17	-0.3	-0.26	-0.29
4G	Current Density (pA/pF) (Cs+)	Male	8	12-16	-70	-0.03	0.02	0.01	0.14	0.05	0.03	0.01	-0.04	-0.02	0.19	0.01	-0.05	-0.01	0.03	0.01	0.03	-0.01	0.04
4G	Current Density (pA/pF) (Cs+)	Male	6	18-22	-120	-1.75	-3.66	-0.89	-0.71	-1.4	-1.12	-0.62	-2.03	-1.17	-1.47	-1.51	-1.36	-1.56	-1.56
4G	Current Density (pA/pF) (Cs+)	Male	6	18-22	-110	-1.25	-2.92	-0.73	-0.61	-1.18	-1	-0.62	-1.69	-0.95	-1.39	-1.32	-1.1	-1.29	-1.36
4G	Current Density (pA/pF) (Cs+)	Male	6	18-22	-100	-1.04	-2.01	-0.63	-0.47	-0.95	-0.77	-0.4	-1.32	-0.67	-1.05	-1.04	-0.8	-0.92	-1.1
4G	Current Density (pA/pF) (Cs+)	Male	6	18-22	-90	-0.74	-1.27	-0.46	-0.34	-0.67	-0.56	-0.3	-0.83	-0.47	-0.72	-0.73	-0.51	-0.59	-0.71
4G	Current Density (pA/pF) (Cs+)	Male	6	18-22	-80	-0.31	-0.68	-0.25	-0.19	-0.36	0.31	-0.07	-0.46	-0.25	-0.33	-0.35	-0.24	-0.21	-0.34
4G	Current Density (pA/pF) (Cs+)	Male	6	18-22	-70	0.07	0.01	0.02	0	-0.01	-0.03	0.03	0.07	0.02	-2.41	0.02	0	0.01	0
4H	Current Density (pA/pF) (Cs+)	Male	6	0-4	0	6.2	5.86	4.16	9.66	3.63	3.38	3.36	9.41	7.54
4H	Current Density (pA/pF) (Cs+)	Male	6	0-4	10	8.66	7.98	5.88	12.66	4.6	4.42	5.43	11.89	10.91
4H	Current Density (pA/pF) (Cs+)	Male	6	0-4	20	11.71	10.29	0.77	15.25	5.53	5.49	7.22	13.31	14.29
4H	Current Density (pA/pF) (Cs+)	Male	6	0-4	30	14.46	11.08	8.52	17.18	6.3	6.55	9.76	12.16	16.35
4H	Current Density (pA/pF) (Cs+)	Male	6	6-10	0	4.77	4.03	3.58	5.59	4.58	2.2	3.71	3.43
4H	Current Density (pA/pF) (Cs+)	Male	6	6-10	10	7.46	5.89	4.33	7.47	6.59	3.58	5.58	5.48
4H	Current Density (pA/pF) (Cs+)	Male	6	6-10	20	9.91	7.89	5.25	9.42	8.46	4.79	7.92	7.48
4H	Current Density (pA/pF) (Cs+)	Male	6	6-10	30	10.42	9.43	6.38	10.71	9.68	5.85	9.81	8.55
4H	Current Density (pA/pF) (Cs+)	Male	6	12-16	0	5.95	10.13	4.54	5.75	4.81	4.77	4.11	5.34	7.52	8.61	5.71	5.46	6.38	7.84	3.02	2.94	3.62	2.78
4H	Current Density (pA/pF) (Cs+)	Male	6	12-16	10	7.72	14.5	7.19	8.31	6.37	6.74	6.22	7.68	11.53	11.17	8.12	8.51	9.57	10.38	4.42	4.65	5.27	4.26
4H	Current Density (pA/pF) (Cs+)	Male	6	12-16	20	9.82	17.84	9.87	11.14	8.05	8.72	8.84	10.42	15.86	14.03	11.25	11.79	13.7	12.56	6.05	6.98	7.01	5.58
4H	Current Density (pA/pF) (Cs+)	Male	6	12-16	30	11.81	17.84	11.8	12.96	9.87	10.31	10.39	12.92	20.31	17.1	14.44	14.63	16.91	13.57	8.03	9.06	8.86	7.27
4H	Current Density (pA/pF) (Cs+)	Male	6	18-22	0	5.99	9.24	4.41	4.88	5.39	6.41	4.7	9.91	5.1	6.2	6.38	7.15	6.97	6.21
4H	Current Density (pA/pF) (Cs+)	Male	6	18-22	10	8.21	11.7	6.16	7.37	8.05	9.68	7.56	12.56	8.23	9.35	8.15	10.57	9.75	9.68
4H	Current Density (pA/pF) (Cs+)	Male	6	18-22	20	10.56	14.42	8.36	10.07	10.97	12.98	1.07	15.5	11.39	13.79	10.25	14.16	12.69	13.44
4H	Current Density (pA/pF) (Cs+)	Male	6	18-22	30	13.35	17.81	9.49	11.75	12.96	14.43	13.73	17.84	13.94	15.93	12.35	17.28	14.62	17.85
4I	Conductance/pF (K+)	Male	6	0-4	-120 to -70	0.0374	0.0362	0.0321	0.045	0.0384	0.028	0.0395	0.0459	0.0155	0.0455	0.0264	0.0514
4I	Conductance/pF (K+)	Male	6	6-10	-120 to -70	0.0589	0.0697	0.0494	0.0495	0.085	0.0609	0.0548	0.0649	0.0716	0.0839	0.0909
4I	Conductance/pF (K+)	Male	6	12-16	-120 to -70	0.08	0.0417	0.1031	0.0789	0.0731	0.0641	0.1047	0.0863	0.0999
4I	Conductance/pF (K+)	Male	6	18-22	-120 to -70	0.0677	0.0346	0.0669	0.0931	0.044	0.0537	0.0409	0.0486
4I	Conductance/pF (Cs+)	Male	6	0-4	-120 to -70	0.052	0.052	0.066	0.08	0.023	0.017	0.033	0.06	0.028
4I	Conductance/pF (Cs+)	Male	6	6-10	-120 to -70	0.069	0.022	0.034	0.034	0.041	0.028	0.044	0.03
4I	Conductance/pF (Cs+)	Male	6	12-16	-120 to -70	0.043	0.05	0.032	0.044	0.023	0.023	0.017	0.016	0.022	0.051	0.033	0.02	0.022	0.029	0.014	0.02	0.017	0.026
4I	Conductance/pF (Cs+)	Male	6	18-22	-120 to -70	0.0363851	0.102074	0.0254757	0.0196903	0.0387903	0.0303089	0.0180088	0.0584751	0.0330577	0.0426739	0.0380037	0.0438436	0.0436702
4I	Conductance/pF (K+)	Male	6	0-4	0 to 30	0.533	0.424	0.19	0.618	0.559	0.312	0.311	0.795	0.23	0.646	0.433	0.391
4I	Conductance/pF (K+)	Male	6	6-10	0 to 30	1.211	0.622	0.645	1.132	0.612	0.631	0.755	0.449	0.415	0.944	0.695
4I	Conductance/pF (K+)	Male	6	12-16	0 to 30	1.24	1.772	1.084	0.331	0.928	0.888	0.812	0.627	0.787
4I	Conductance/pF (K+)	Male	6	18-22	0 to 30	0.711	0.668	1.009	0.621	0.301	0.546	0.789	0.725
4J	Conductance/pF (Cs+)	Male	6	0-4	0 to 30	0.275	0.174	0.146	0.25	0.089	0.106	0.214	0.092	0.294
4J	Conductance/pF (Cs+)	Male	6	6-10	0 to 30	0.188	0.18	0.094	0.171	0.17	0.122	0.203	0.171
4J	Conductance/pF (Cs+)	Male	6	12-16	0 to 30	0.195	0.257	0.242	0.24	0.169	0.184	0.209	0.252	0.426	0.283	0.291	0.306	0.351	0.191	0.167	0.204	0.175	0.15
4J	Conductance/pF (Cs+)	Male	6	18-22	0 to 30	0.25	0.29	0.17	0.23	0.25	0.27	0.3	0.26	0.29	0.32	0.2	0.34	0.25	0.39
