## Supplementary material for "Circadian desynchronization attenuates information throughput of prefrontal cortex pyramidal neurons in mice": Figure 5 Source data

### Sheet: Figure 5 statistical analysis
Panel	Measure	Source of Variation	P value	P value summary	Chi-Square, df	test		Post-hoc Analysis
5D	Firing vs Non-Firing	Categorical	0.0124	*	6.253, 1	Chi-Square contigency		Panel	Measure	Group	Comparison	Summary	p-value
								5F	Firing Rate (Hz)	CTR	aCSF-ML297	***	<0.001
Panel	Measure	Source of Variation	P value	P value summary	t statistic	test		5F	Firing Rate (Hz)	ECD	aCSF-ML297	***	<0.001
5B	Holding Current (pA)	Phenotype	0.0101	*	t = 2.695, df = 42	Unpaired Student t-test
5G	Percent Reduction	Phenotype	0.0415	*	t = 2.101, df = 43	Unpaired Student t-test
Panel	Measure	Source of Variation	P value	P value summary	F (DFn, DFd)	test
5F	Firing Rate (Hz)	Phenotype x Drug	0.11	ns	F (1, 43) = 2.706	Two-way repeated measures ANOVA, Šídák's multiple comparisons
5F	Firing Rate (Hz)	Drug	<0.001	***	F (1, 43) = 276.6	Two-way repeated measures ANOVA, Šídák's multiple comparisons
5F	Firing Rate (Hz)	Phenotype	0.16	ns	F (1, 43) = 2.095	Two-way repeated measures ANOVA, Šídák's multiple comparisons

### Sheet: Figure 5 source data
Figure/Panel	Measure	Sex	Group	Mouse N-values	Condition	Values
5B	△Holding Current (pA)	Male	Control	12	ML297-aCSF	5.25545	12.2761	13.2358	21.8943	46.6481	28.2256	9.35199	21.4038	34.75	14.3582	13.6125	56.4579	18.8575	33.3634	11.8948	41.3104	43.3154	21.6201	69.579	4.81216	6.4494	20.6955	54.7677	-0.54024
5B	△Holding Current (pA)	Male	ECD	12	ML297-aCSF	131.451	16.1687	105.719	91.0821	0.18	23.8618	39.1108	37.5025	9.852	13.6151	63.9635	41.3763	67.264	56.0713	34.2715	40.7509	64.348	18.0627	35.4023	42.56
5D	Firing	Male	Control	12	ML297	18
5D	Non-Firing	Male	Control	12	ML297	8
5D	Firing	Male	ECD	12	ML297	6
5D	Non-Firing	Male	ECD	12	ML297	13
5E	0	Male	Control	12	aCSF	0	0	0	0	0	0	0	0	0	0	0	0	0	0	0	0	0	0	0	0	0	0	0	0	0	0
5E	10	Male	Control	12	aCSF	0	0	0	0	0	0	0	0	0	0	0	0	0	0	0	0	0	0	0	0	0	0	0	0	0	0
5E	20	Male	Control	12	aCSF	0	0	0	0	0	0	0	0	0	0	0	0	0	0	0	0	0	6	0	0	0	0	0	0	0	0
5E	30	Male	Control	12	aCSF	6	0	4	0	0	0	0	0	0	0	0	0	0	12	0	8	0	6	0	2	0	0	0	0	0	0
5E	40	Male	Control	12	aCSF	4	4	6	0	0	0	0	0	0	0	0	0	0	8	0	8	0	8	0	4	0	0	0	0	0	0
5E	50	Male	Control	12	aCSF	6	4	10	0	2	0	0	0	0	8	0	10	0	12	0	14	0	10	0	6	0	0	0	0	8	0
5E	60	Male	Control	12	aCSF	10	6	12	12	4	0	0	10	0	10	6	10	8	14	0	14	0	12	0	8	6	0	0	0	10	0
5E	70	Male	Control	12	aCSF	12	8	14	12	6	8	10	10	0	14	8	12	12	16	0	16	0	12	4	10	8	0	16	0	10	0
5E	80	Male	Control	12	aCSF	14	10	16	12	6	12	12	12	0	16	10	14	14	16	0	18	0	14	10	12	10	0	18	8	14	6
5E	90	Male	Control	12	aCSF	14	10	18	12	8	12	12	12	0	18	12	18	14	16	0	20	8	16	12	14	12	0	20	10	14	6
5E	100	Male	Control	12	aCSF	16	12	18	14	10	16	14	14	0	20	14	18	18	18	0	20	10	16	14	14	12	4	22	12	16	8
5E	110	Male	Control	12	aCSF	18	12	20	16	12	18	16	16	0	22	16	20	18	20	0	22	14	16	18	14	12	4	24	14	18	10
5E	120	Male	Control	12	aCSF	18	12	20	16	12	20	18	16	0	22	16	20	20	20	4	22	16	18	18	16	14	6	26	14	18	10
5E	130	Male	Control	12	aCSF	18	14	22	16	12	20	18	16	8	24	18	22	20	20	4	24	18	18	20	16	14	8	26	16	20	12
5E	140	Male	Control	12	aCSF	20	14	22	16	14	22	18	18	12	24	20	22	22	20	8	22	20	18	20	16	14	10	26	16	20	14
5E	150	Male	Control	12	aCSF	20	14	22	16	14	24	20	18	14	26	20	22	22	22	10	22	22	20	22	16	14	12	26	16	20	14
5E	160	Male	Control	12	aCSF	20	14	24	16	14	22	20	18	16	26	20	24	22	22	12	22	22	18	22	16	16	14	26	18	20	16
5E	170	Male	Control	12	aCSF	22	14	24	18	16	24	20	18	18	26	22	24	22	22	14	22	24	20	22	16	16	14	26	18	22	16
5E	180	Male	Control	12	aCSF	20	14	24	18	16	24	20	18	20	26	22	24	24	12	16	22	24	20	24	16	16	16	28	18	22	16
5E	190	Male	Control	12	aCSF	22	8	22	16	16	24	20	20	20	26	22	24	24	10	16	20	24	20	22	10	16	16	26	18	22	16
5E	0	Male	Control	12	ML297	0	0	0	0	0	0	0	0	0	0	0	0	0	0	0	0	0	0	0	0	0	0	0	0	0	0
5E	10	Male	Control	12	ML297	0	0	0	0	0	0	0	0	0	0	0	0	0	0	0	0	0	0	0	0	0	0	0	0	0	0
5E	20	Male	Control	12	ML297	0	0	0	0	0	0	0	0	0	0	0	0	0	0	0	0	0	0	0	0	0	0	0	0	0	0
5E	30	Male	Control	12	ML297	0	0	0	0	0	0	0	0	0	0	0	0	0	0	0	0	0	0	0	0	0	0	0	0	0	0
5E	40	Male	Control	12	ML297	0	0	0	0	0	0	0	0	0	0	0	0	0	0	0	0	0	0	0	0	0	0	0	0	0	0
5E	50	Male	Control	12	ML297	0	0	0	0	0	0	0	0	0	0	0	0	0	0	0	0	0	0	0	0	0	0	0	0	0	0
5E	60	Male	Control	12	ML297	0	0	0	0	0	0	0	0	0	0	0	0	0	0	0	0	0	0	0	0	0	0	0	0	0	0
5E	70	Male	Control	12	ML297	0	0	0	0	0	0	4	0	0	0	0	0	0	0	0	0	0	0	0	0	0	0	0	0	0	0
5E	80	Male	Control	12	ML297	0	0	0	0	0	0	6	0	0	0	0	0	0	0	0	0	0	0	0	0	0	0	2	0	0	0
5E	90	Male	Control	12	ML297	4	0	0	0	0	0	8	2	0	0	0	0	0	0	0	0	0	0	0	0	0	0	2	0	0	2
5E	100	Male	Control	12	ML297	4	0	0	0	0	0	10	4	0	0	0	0	0	0	0	0	0	0	0	0	0	0	4	0	0	4
5E	110	Male	Control	12	ML297	6	0	2	0	0	2	10	6	0	0	0	0	0	0	0	0	0	0	0	0	0	0	6	0	0	6
5E	120	Male	Control	12	ML297	8	0	2	0	0	4	12	6	0	0	0	0	2	0	0	0	0	2	0	0	0	0	8	0	0	6
5E	130	Male	Control	12	ML297	8	0	2	0	0	6	12	8	0	0	0	0	2	0	0	0	0	6	0	0	0	0	8	0	0	8
5E	140	Male	Control	12	ML297	10	0	4	0	0	8	14	10	0	0	0	0	6	2	0	0	0	8	0	2	0	0	8	0	0	8
5E	150	Male	Control	12	ML297	10	0	6	0	0	8	14	10	0	0	0	0	6	4	0	0	0	10	0	2	0	0	8	0	0	8
5E	160	Male	Control	12	ML297	12	0	8	0	2	10	14	10	0	0	0	0	6	6	0	2	0	10	0	2	0	0	10	0	0	10
5E	170	Male	Control	12	ML297	12	0	8	0	2	10	16	12	0	0	0	0	8	8	0	4	0	12	0	2	0	0	10	2	0	10
5E	180	Male	Control	12	ML297	14	0	10	0	4	12	16	12	2	0	0	0	8	10	0	4	0	12	0	2	0	0	10	2	2	10
5E	190	Male	Control	12	ML297	14	2	10	0	6	10	16	12	6	0	0	0	8	10	0	8	0	12	0	2	4	0	12	4	2	10
5E	0	Male	ECD	12	aCSF	0	0	0	0	0	0	0	0	0	0	0	0	0	0	0	0	0	0	0
5E	10	Male	ECD	12	aCSF	0	0	0	0	0	0	0	0	0	0	0	0	0	0	0	0	0	0	0
5E	20	Male	ECD	12	aCSF	0	0	0	0	0	0	0	0	0	0	0	0	0	0	0	0	0	0	0
5E	30	Male	ECD	12	aCSF	0	0	0	0	0	0	0	0	0	0	0	0	0	0	0	0	0	0	0
5E	40	Male	ECD	12	aCSF	0	0	4	0	0	0	0	0	0	0	0	0	0	0	12	0	0	0	0
5E	50	Male	ECD	12	aCSF	4	0	6	0	0	0	0	0	0	0	0	0	4	10	12	0	0	0	0
5E	60	Male	ECD	12	aCSF	6	14	8	2	0	0	0	0	0	6	6	0	8	12	14	0	0	0	0
5E	70	Male	ECD	12	aCSF	8	16	10	6	10	0	6	0	0	8	8	0	10	14	14	0	0	0	0
5E	80	Male	ECD	12	aCSF	8	18	12	4	14	0	10	10	0	12	12	0	14	18	16	0	0	8	0
5E	90	Male	ECD	12	aCSF	10	20	14	6	16	2	10	10	0	14	14	2	18	20	16	0	0	10	2
5E	100	Male	ECD	12	aCSF	10	22	14	6	18	2	14	12	6	16	16	4	20	22	18	6	0	12	6
5E	110	Male	ECD	12	aCSF	12	24	16	6	20	6	16	14	8	18	16	6	20	24	18	10	4	14	10
5E	120	Male	ECD	12	aCSF	14	24	18	6	20	8	16	16	10	20	18	8	24	26	20	12	6	16	12
5E	130	Male	ECD	12	aCSF	14	26	18	4	22	8	18	18	12	20	20	10	24	26	20	16	8	18	14
5E	140	Male	ECD	12	aCSF	16	26	18	8	22	10	20	18	14	20	20	10	26	28	18	16	12	20	14
5E	150	Male	ECD	12	aCSF	16	26	18	6	22	10	22	20	16	22	20	12	28	30	20	18	14	20	16
5E	160	Male	ECD	12	aCSF	16	26	20	6	24	10	22	20	18	22	22	12	28	30	20	18	16	20	16
5E	170	Male	ECD	12	aCSF	18	26	20	6	24	12	22	22	18	22	22	14	30	30	20	20	16	22	18
5E	180	Male	ECD	12	aCSF	18	28	20	4	24	12	22	22	18	22	22	14	30	30	20	20	18	22	18
5E	190	Male	ECD	12	aCSF	18	26	20	4	22	12	22	22	18	22	24	14	32	30	20	20	18	24	18
5E	0	Male	ECD	12	ML297	0	0	0	0	0	0	0	0	0	0	0	0	0	0	0	0	0	0	0
5E	10	Male	ECD	12	ML297	0	0	0	0	0	0	0	0	0	0	0	0	0	0	0	0	0	0	0
5E	20	Male	ECD	12	ML297	0	0	0	0	0	0	0	2	0	0	0	0	0	0	0	0	0	0	0
5E	30	Male	ECD	12	ML297	0	0	0	0	0	0	0	2	0	0	0	0	0	0	0	0	0	0	0
5E	40	Male	ECD	12	ML297	0	0	0	0	0	0	0	6	0	0	0	0	0	0	0	0	0	0	0
5E	50	Male	ECD	12	ML297	0	0	0	0	0	0	0	8	0	0	0	0	0	0	0	0	0	0	0
5E	60	Male	ECD	12	ML297	0	0	0	0	0	0	0	8	0	0	0	0	0	0	0	0	0	0	0
5E	70	Male	ECD	12	ML297	0	0	0	0	0	0	0	8	0	0	0	0	0	0	0	0	0	0	0
5E	80	Male	ECD	12	ML297	0	0	0	0	0	0	0	10	0	0	0	0	0	0	0	0	0	0	0
5E	90	Male	ECD	12	ML297	0	0	0	0	0	0	0	10	0	0	0	0	0	0	0	0	0	0	0
5E	100	Male	ECD	12	ML297	0	0	0	0	0	0	0	10	0	0	0	0	0	0	0	0	0	0	0
5E	110	Male	ECD	12	ML297	0	0	0	0	0	0	0	12	0	0	0	0	0	0	0	0	0	0	0
5E	120	Male	ECD	12	ML297	0	0	0	0	0	0	0	12	0	0	0	0	0	0	0	0	0	0	0
5E	130	Male	ECD	12	ML297	0	0	0	0	0	0	0	12	0	0	0	0	0	0	0	0	0	0	0
5E	140	Male	ECD	12	ML297	0	2	0	0	0	0	0	12	0	0	2	0	0	0	0	0	0	0	0
5E	150	Male	ECD	12	ML297	0	4	0	0	0	0	0	14	0	0	6	0	0	0	0	0	0	0	0
5E	160	Male	ECD	12	ML297	0	8	0	0	0	2	0	14	0	0	8	0	0	0	0	0	0	0	0
5E	170	Male	ECD	12	ML297	0	8	0	0	0	2	0	12	0	0	12	0	0	0	0	0	0	0	0
5E	180	Male	ECD	12	ML297	0	8	0	0	0	2	0	12	0	0	14	0	0	0	2	0	0	0	0
5E	190	Male	ECD	12	ML297	0	10	0	2	0	6	0	12	0	0	14	0	0	0	2	0	0	0	0
5F	Firing Rate	Male	CTR	12	aCSF	22	14	24	18	16	24	20	20	20	26	22	24	24	22	16	22	24	20	24	16	16	16	28	18	22	16
5F	Firing Rate	Male	CTR	12	ML297	14	2	10	0	6	10	16	12	6	0	0	0	8	10	0	8	0	12	0	2	4	0	12	4	2	10
5F	Firing Rate	Male	ECD	12	aCSF	18	28	20	4	24	12	22	22	18	22	24	14	32	30	20	20	18	24	18
5F	Firing Rate	Male	ECD	12	ML297	0	10	0	2	0	6	0	12	0	0	14	0	0	0	2	0	0	0	0
5G	Percent Reduction	Male	CTR	12	1-ML297/aCSF	36.3636	85.7143	58.3333	100	62.5	58.3333	20	40	70	100	100	100	66.6667	54.5455	100	63.6364	100	40	100	87.5	75	100	57.1429	77.7778	90.9091	37.5
5G	Percent Reduction	Male	ECD	12	1-ML297/aCSF	100	64.2857	100	66.6667	100	50	100	45.4545	100	100	41.6667	100	100	100	90	100	100	100	100
